# Potential autoimmunity resulting from molecular mimicry between SARS-CoV-2 Spike and human proteins

**DOI:** 10.1101/2021.08.10.455737

**Authors:** Janelle Nunez-Castilla, Vitalii Stebliankin, Prabin Baral, Christian A Balbin, Masrur Sobhan, Trevor Cickovski, Ananda Mohan Mondal, Giri Narasimhan, Prem Chapagain, Kalai Mathee, Jessica Siltberg-Liberles

## Abstract

SARS-CoV-2 causes COVID-19, a disease curiously resulting in varied symptoms and outcomes, ranging from asymptomatic to fatal. Autoimmunity due to cross-reacting antibodies resulting from molecular mimicry between viral antigens and host proteins may provide an explanation. We computationally investigated molecular mimicry between SARS-CoV-2 Spike and known epitopes. We discovered molecular mimicry hotspots in Spike and highlight two examples with tentative autoimmune potential and implications for understanding COVID-19 complications. We show that a TQLPP motif in Spike and thrombopoietin shares similar antibody binding properties. Antibodies cross-reacting with thrombopoietin may induce thrombocytopenia, a condition observed in COVID-19 patients. Another motif, ELDKY, is shared in multiple human proteins such as PRKG1 and tropomyosin. Antibodies cross-reacting with PRKG1 and tropomyosin may cause known COVID-19 complications such as blood-clotting disorders and cardiac disease, respectively. Our findings illuminate COVID-19 pathogenesis and highlight the importance of considering autoimmune potential when developing therapeutic interventions to reduce adverse reactions.
