## Supplementary material for "Potential autoimmunity resulting from molecular mimicry between SARS-CoV-2 Spike and human proteins": Table S1

### Sheet: Sheet1
Motif	Protein	Accession	Range
TQLPP	serine/threonine protein kinase Nek10	NP_001381895.1	989-993
	DNA annealing helicase and endonuclease ZRANB3	NP_115519.2	263-267
	espin	NP_113663.2	446-450
	Hermansky-Pudlak syndrome 4 protein	NP_071364.4	203-207
	far upstream element-binding protein 1	NP_003893.2	87-91
	coiled-coil domain-containing protein 185	NP_689823.2	125-129
	Fc receptor-like protein 4 precursor	NP_112572.1	214-218
	dol-P-Man:Man(7)GlcNAc(2)-PP-Dol alpha-1,6-mannosyltransferase	NP_077010.1	465-469
	thrombopoietin	NP_000451.1	131-135
	transmembrane protein 52 precursor	NP_848640.1	199-203
QLPPA	hydrocephalus-inducing protein homolog	NP_001257903.1	2481-2485
	protein capicua homolog isoform CIC-L	NP_001373227.1	1988-1992
	AT-rich interactive domain-containing protein 1A	NP_006006.3	1404-1408
	protein NYNRIN	NP_079357.2	180-184
	tensin-1	NP_001374706.1	753-757
	RNA helicase aquarius	NP_055506.1	1385-1389
	ankyrin and armadillo repeat-containing protein	NP_001364997.1	133-137
	zinc finger protein 335	NP_071378.1	218-222
	puratrophin-1	NP_001123201.1	71-75
	serine/threonine-protein kinase Nek10	NP_001381895.1	990-994
	transmembrane protein 8B	NP_001036055.2	151-155
	serine/threonine-protein kinase N3	NP_037487.2	242-246
	PR domain zinc finger protein 13	NP_067633.2	422-426
	cAMP-specific 3',5'-cyclic phosphodiesterase 4C	NP_001092288.1	162-166
	protein CBFA2T1	NP_001185608.1	172-176
	transmembrane protein 200C	NP_001382329.1	88-92
	sterol O-acyltransferase 2	NP_003569.1	223-227
	interferon regulatory factor 6	NP_006138.1	459-463
	histone-lysine N-methyltransferase SMYD3	NP_001161212.1	164-168
	neuromedin-U receptor 2	NP_064552.3	356-360
	ZNF511-PRAP1 readthrough	NP_001382989.1	2-6
	zinc finger protein 511	NP_665805.2	2-6
KNLRE	GRIP and coiled-coil domain-containing protein 2	NP_852118.2	1492-1496
	ras-specific guanine nucleotide-releasing factor 1 isoform 3	NP_001139120.1	1157-1161
	ras-specific guanine nucleotide-releasing factor 2	NP_008840.1	1137-1141
	laminin subunit gamma-2 isoform a precursor	NP_005553.2	953-957
	hephaestin isoform e precursor	NP_001354162.2	404-408
	structural maintenance of chromosomes protein 5	NP_055925.2	216-220
	toll-like receptor 8 isoform 2 precursor	NP_619542.1	125-129
	coiled-coil domain-containing protein 146	NP_065930.2	107-201
	extracellular sulfatase Sulf-1 precursor	NP_001121677.1	658-662
	extracellular sulfatase Sulf-2 isoform a precursor	NP_001373977.1	643-647
	volume-regulated anion channel subunit LRRC8D	NP_001127951.1	560-564
	LON peptidase N-terminal domain and RING finger protein 1 isoform 1	NP_689484.3	678-682
	leucine-rich repeat-containing protein 4C precursor	NP_001245348.1	65-69
	zinc finger protein 280A	NP_542778.2	15-19
	chitobiosyldiphosphodolichol beta-mannosyltransferase isoform 1	NP_061982.3	439-443
	isovaleryl-CoA dehydrogenase, mitochondrial isoform 1 precursor	NP_002216.3	75-79
	guanine nucleotide-binding protein G(i) subunit alpha-2 isoform 1	NP_002061.1	21-25
	FK506-binding protein-like	NP_071393.2	23-27
	protein MIX23 isoform 1	NP_001017928.1	83-87
FTVEK	adhesion G-protein coupled receptor G4	NP_722576.3	449-453
	adenomatous polyposis coli protein 2 isoform 1	NP_005874.1	1263-1267
	vinculin isoform meta-VCL	NP_054706.1	232-236
	catenin alpha-3 isoform a	NP_037398.2	21-25
	atlastin-3 isoform 1	NP_056274.3	126-130
	T-cell surface glycoprotein CD4 isoform 1 precursor	NP_000607.1	227-231
	A-kinase anchor protein 14 isoform a	NP_848928.1	73-77
TVEKG	low-density lipoprotein receptor-related protein 2 precursor	NP_004516.2	3429-3433
	unconventional myosin-XVIIIb	NP_115997.5	292-296
	vitamin K-dependent protein S isoform 2 preproprotein	NP_000304.2	478-482
	protein kinase C and casein kinase substrate in neurons protein 3	NP_057307.2	67-71
	soluble calcium-activated nucleotidase 1	NP_001153245.1	207-211
	signaling lymphocytic activation molecule isoform b precursor	NP_003028.1	165-169
	A-kinase anchor protein 14 isoform a	NP_848928.1	74-78
	cytochrome c	NP_061820.1	20-24
GEVFN	dmX-like protein 2 isoform 4	NP_001365386.1	816-820
	dmX-like protein 1 isoform 1	NP_001277250.1	796-800
	integrin beta-1 isoform 1A precursor	NP_002202.2	229-233
	mitochondria-eating protein isoform 1	NP_660306.1	445-449
HAPAT	neogenin isoform 1 precursor	NP_002490.2	430-434
	RING finger protein 214 isoform 1	NP_997226.2	650-654
	activator of 90 kDa heat shock protein ATPase homolog 1 isoform 1	NP_036243.1	237-241
	putative N-acetyltransferase 8B	NP_057431.2	28-32
	N-acetyltransferase 8	NP_003951.3	28-32
YSTGS	dynein axonemal heavy chain 17	NP_775899.3	3954-3958
	transforming acidic coiled-coil-containing protein 2 isoform a	NP_996744.4	2113-2117
	adhesion G protein-coupled receptor L3 isoform 23 precursor	NP_001374481.1	1234-1238
	neural cell adhesion molecule L1-like protein isoform 1 precursor	NP_006605.2	358-362
	integrin alpha-M isoform 2 precursor	NP_000623.2	68-72
	protein HIRA	NP_003316.3	968-972
	zinc finger protein 573 isoform 3	NP_001166161.1	479-483
	nuclear receptor ROR-gamma isoform a	NP_005051.2	218-222
	argininosuccinate lyase isoform 1	NP_000039.2	277-281
	ciliogenesis-associated TTC17-interacting protein isoform 2	NP_940961.1	6-10
	poly(rC)-binding protein 2 isoform b	NP_114366.1	196-200
EHVNN	casein kinase II subunit alpha isoform a	NP_808227.1	114-118
	casein kinase II subunit alpha 3	NP_001243615.1	114-118
NLLLQ	ryanodine receptor 3	NP_001027.3	628-632
	ankyrin-3	NP_066267.2	582-586
	vacuolar protein sorting-associated protein 13C	NP_065872.1	1024-1028
	U5 small nuclear ribonucleoprotein 200 kDa helicase	NP_054733.2	1892-1896
	DNA polymerase subunit gamma-1	NP_002684.1	155-159
	protein SMG5	NP_056142.2	589-593
	sorting nexin-19	NP_055573.3	217-221
	leucine-rich repeat-containing protein 45	NP_659436.1	369-373
	testis-specific protein TEX28	NP_001577.1	199-203
	protein delta homolog 1	NP_003827.4	348-352
	coiled-coil domain-containing protein 97	NP_443080.1	222-226
	etoposide-induced protein 2.4 homolog	NP_004870.3	177-181
	ankyrin repeat and SOCS box protein 9	NP_001026909.1	119-123
	CMT1A duplicated region transcript 15 protein-like protein	NP_001177719.1	254-258
	androgen-dependent TFPI-regulating protein	NP_116133.1	50-54
	CMT1A duplicated region transcript 15 protein	NP_001007531.1	161-165
	testis-expressed protein 48	NP_001186162.1	43-47
LLLQY	ryanodine receptor 2	NP_001026.2	1908-1912
	serine/threonine-protein kinase SMG1	NP_055907.3	982-986
	ankyrin-1	NP_000028.3	323-327
	rho GTPase-activating protein 33	NP_001353107.1	141-145
	integrator complex subunit 7	NP_056249.1	255-259
	transmembrane channel-like protein 8	NP_689681.2	334-338
	neurosecretory protein VGF precursor	NP_003369.2	331-335
	solute carrier family 22 member 5	NP_003051.1	392-396
	interleukin-1 receptor-like 1	NP_057316.3	297-301
	putative tripartite motif-containing protein 49B	NP_001193555.1	397-401
	protein delta homolog 1 isoform 1 preproprotein	NP_003827.4	349-353
	translocating chain-associated membrane protein 2	NP_036420.1	218-222
	polycomb group RING finger protein 1	NP_116062.2	248-252
	mitochondrial import inner membrane translocase subunit Tim22	NP_037469.2	27-31
LLQYG	neuroblastoma-amplified sequence	NP_056993.2	602-606
	ankyrin-1	NP_000028.3	621-625
	matrilin-2 isoform a precursor	NP_002371.3	98-102
	arf-GAP with GTPase, ANK repeat and PH domain-containing protein 1	NP_001032208.1	821-825
	engulfment and cell motility protein 3	NP_078988.3	572-576
	arf-GAP with GTPase, ANK repeat and PH domain-containing protein 4	NP_001263272.2	676-680
	arf-GAP with GTPase, ANK repeat and PH domain-containing protein 5	NP_001137472.1	676-680
	arf-GAP with GTPase, ANK repeat and PH domain-containing protein 6	NP_001071133.2	676-680
	polypyrimidine tract-binding protein 2 isoform 6	NP_067013.1	222-226
	olfactory receptor 10Q1	NP_001004471.1	254-258
	olfactory receptor 10V1	NP_001005324.1	250-254
	olfactory receptor 10W1	NP_997257.2	240-244
	ankyrin repeat and SOCS box protein 17	NP_543144.1	166-170
TGIAV	protein strawberry notch homolog 2	NP_055778.2	326-330
	patatin-like phospholipase domain-containing protein 7	NP_001092007.2	37-41
	protogenin precursor	NP_776175.2	949-953
	ATP-dependent 6-phosphofructokinase, liver type	NP_002617.3	583-587
	integral membrane protein GPR180 precursor	NP_851320.1	288-292
	arginine/serine-rich coiled-coil protein 2	NP_075388.2	310-314
	secretory carrier-associated membrane protein 3	NP_005689.2	287-291
	low affinity immunoglobulin gamma Fc region receptor II-c precursor	NP_963857.3	230-234
	low affinity immunoglobulin gamma Fc region receptor II-b isoform 1 precursor	NP_001381406.1	230-234
	regulating synaptic membrane exocytosis protein 3	NP_055562.2	89-93
LPDPS	protein unc-80 homolog	NP_001358915.1	550-554
	very large A-kinase anchor protein	NP_705833.3	2175-2179
	unconventional myosin-XVIIIb	NP_115997.5	1002-1006
	histone acetyltransferase p300	NP_001420.2	688-692
	agrin isoform 2 precursor	NP_940978.2	324-328
	peroxisome proliferator-activated receptor gamma coactivator-related protein 1	NP_055877.3	202-206
	MAP kinase-activating death domain protein	NP_003673.3	284-288
	G patch domain-containing protein 8	NP_001002909.1	1244-1248
	DNA polymerase alpha catalytic subunit	NP_001317289.1	907-911
	serine/threonine-protein kinase WNK4	NP_115763.2	778-782
	microtubule-associated protein 1S	NP_060644.4	834-838
	circadian locomoter output cycles protein kaput	NP_004889.1	837-841
	axin-2	NP_004646.3	10-14
	cilia- and flagella-associated protein 221	NP_001257978.2	731-735
	DC-STAMP domain-containing protein 2	NP_653223.2	764-768
	cap-specific mRNA (nucleoside-2'-O-)-methyltransferase 2	NP_060818.4	46-50
	myogenesis-regulating glycosidase	NP_065753.2	480-484
	IQ domain-containing protein E	NP_689771.3	655-659
	semaphorin-7A isoform 1 preproprotein	NP_003603.1	309-313
	zinc finger protein 358	NP_060553.4	471-475
	E3 ubiquitin-protein ligase NEURL1B isoform hNEUR2	NP_001136123.1	9-13
	protein Dok-7	NP_775931.3	216-220
	thymidine phosphorylase	NP_001944.1	26-30
	D(2) dopamine receptor isoform long	NP_000786.1	307-311
	chromobox protein homolog 8	NP_065700.1	207-211
	BRISC and BRCA1-A complex member 2	NP_954661.1	93-97
	thrombopoietin isoform 1 precursor	NP_000451.1	324-328
	serine protease 27	NP_114154.1	145-149
	nicolin-1	NP_115692.1	167-171
PDPSK	mucin-16	NP_078966.2	2995-2999
	protein piccolo	NP_149015.2	4861-4865
	PDZ domain-containing protein 2	NP_835260.2	1247-1251
	filamin-C	NP_001449.3	1060-1064
	filamin-B	NP_001448.2	1038-1042
	leucine-rich repeat serine/threonine-protein kinase 1	NP_078928.3	229-233
	interleukin-6 receptor subunit beta isoform 1 precursor	NP_002175.2	656-660
	circadian locomoter output cycles protein kaput	NP_004889.1	838-842
	cilia- and flagella-associated protein 221	NP_001257978.2	732-736
	interleukin-2 receptor subunit beta precursor	NP_000869.1	283-287
	tyrosine--tRNA ligase, cytoplasmic	NP_003671.1	342-346
	Golgi-associated olfactory signaling regulator precursor	NP_001182185.1	235-239
	N(4)-(beta-N-acetylglucosaminyl)-L-asparaginase isoform 1 preproprotein	NP_000018.2	173-177
	interferon-inducible double-stranded RNA-dependent protein kinase activator A	NP_003681.1	115-119
	histone H2B type 3-B	NP_778225.1	2-6
DPSKP	mucin-2 precursor	NP_002448.4	4765-4769
	macrophage mannose receptor 1 precursor	NP_002429.1	1380-1384
	cation channel sperm-associated protein subunit beta precursor	NP_079040.2	889-893
	apoptosis-stimulating of p53 protein 1	NP_056131.2	913-917
	DNA repair endonuclease XPF	NP_005227.1	762-766
	clathrin heavy chain linker domain-containing protein 1	NP_689598.2	160-164
	lariat debranching enzyme	NP_057300.2	349-353
	sequestosome-1	NP_003891.1	292-296
	tyrosine-protein kinase STYK1	NP_060893.2	137-141
	60S ribosomal protein L3	NP_000958.1	36-40
	LRP chaperone MESD precursor	NP_055969.1	97-101
IAARD	talin-1	NP_006280.3	1119-1123
	anaphase-promoting complex subunit 1	NP_073153.1	12-16
	voltage-dependent calcium channel subunit alpha-2/delta-1 isoform 1 preproprotein	NP_000713.2	81-85
KIQDS	coiled-coil domain-containing protein 168	NP_001139669.1	4977-4981
	KN motif and ankyrin repeat domain-containing protein 1 isoform L	NP_055973.2	380-384
	phosphorylase b kinase regulatory subunit beta isoform a	NP_000284.1	83-87
	transient receptor potential cation channel subfamily V member 3	NP_659505.1	763-767
	phosphoinositide 3-kinase regulatory subunit 6 isoform 1	NP_001010855.1	564-568
	long-chain-fatty-acid--CoA ligase 5 isoform b	NP_976313.1	404-408
IQDSL	histone-lysine N-methyltransferase 2C	NP_733751.2	1864-1868
	protein PRR14L	NP_775837.2	447-451
	death-associated protein kinase 1	NP_004929.2	266-270
	valine--tRNA ligase	NP_006286.1	360-364
	pleckstrin homology-like domain family B member 2 isoform a	NP_001127910.1	213-217
	phosphorylase b kinase regulatory subunit beta isoform a	NP_000284.1	84-88
	ubiquitin carboxyl-terminal hydrolase 37	NP_065986.3	521-525
	serine/threonine-protein kinase MARK2 isoform d	NP_001034558.2	342-346
	hormonally up-regulated neu tumor-associated kinase	NP_055401.1	395-399
	long-chain-fatty-acid--CoA ligase 5 isoform b	NP_976313.1	405-409
	outer dynein arm-docking complex subunit 3 isoform 1	NP_659482.3	335-339
	coiled-coil domain-containing protein 173	NP_001078916.1	58-62
	protein-cysteine N-palmitoyltransferase HHAT isoform 1	NP_060664.2	411-415
	F-actin-capping protein subunit alpha-2	NP_006127.1	212-216
	ras-like protein family member 11A isoform 1	NP_996563.1	88-92
GNCDV	tryptophan--tRNA ligase, cytoplasmic isoform a	NP_004175.2	392-396
VYDPL	serine/threonine-protein kinase SMG1	NP_055907.3	2418-2422
	serine/threonine-protein kinase mTOR isoform 1	NP_004949.1	2422-2426
	actin-binding protein IPP isoform 1	NP_005888.1	457-461
	prostatic acid phosphatase isoform PAP precursor	NP_001090.2	209-213
	SRR1-like protein	NP_001013716.2	178-182
EELDK	nuclear receptor corepressor 2	NP_006303.4	2072-2076
	voltage-dependent L-type calcium channel subunit alpha-1C	NP_000710.5	1677-1681
	thyroid receptor-interacting protein 11	NP_004230.2	829-833
	proteasome activator complex subunit 4	NP_055429.2	667-671
	kinesin-like protein KIF13B	NP_056069.2	705-709
	DNA topoisomerase 2-beta	NP_001317629.1	1194-1198
	inactive serine/threonine-protein kinase TEX14	NP_112562.3	662-666
	arf-GAP with Rho-GAP domain, ANK repeat and PH domain-containing protein 1	NP_001035207.1	660-664
	zinc finger MYM-type protein 3	NP_963893.1	943-947
	FK506-binding protein 15	NP_056073.1	770-774
	transcription initiation factor TFIID subunit 2	NP_003175.2	397-401
	band 4.1-like protein 2	NP_001422.1	632-636
	protein moonraker	NP_055619.2	281-285
	protocadherin gamma-A3 isoform 1 precursor	NP_061739.2	37-41
	protocadherin gamma-A5 isoform 1 precursor	NP_061741.1	37-41
	cell division cycle protein 27 homolog	NP_001247.3	615-619
	calpain-8	NP_001137434.1	313-317
	lebercilin	NP_001116241.1	415-419
	2-hydroxyacyl-CoA lyase 1	NP_036392.2	334-338
	tight junction-associated protein 1	NP_001337491.1	86-90
	forkhead box protein N4	NP_998761.2	301-305
	kynureninase	NP_003928.1	89-93
	keratin, type I cytoskeletal 18	NP_000215.1	265-269
	pannexin-1	NP_056183.2	144-148
	carboxypeptidase A4 isoform 1 preproprotein	NP_057436.2	329-333
	platelet-activating factor acetylhydrolase IB subunit beta	NP_000421.1	41-45
	ubiquitin-associated domain-containing protein 1	NP_057256.2	334-338
	N-acyl-phosphatidylethanolamine-hydrolyzing phospholipase D	NP_001116310.1	98-102
	protein LSM14 homolog B	NP_653304.2	265-269
	alpha-2-macroglobulin receptor-associated protein precursor	NP_002328.1	167-171
	charged multivesicular body protein 4b	NP_789782.1	174-178
	DNA dC->dU-editing enzyme APOBEC-3H isoform SV-183	NP_861438.3	164-168
	transmembrane protein 154 precursor	NP_689893.1	147-151
ELDKY	thyroid receptor-interacting protein 11	NP_004230.2	830-834
	cGMP-dependent protein kinase 1	NP_006249.1	45-49
	keratin, type I cytoskeletal 18	NP_000215.1	266-270
	protein Njmu-R1	NP_071739.2	168-172
	protein phosphatase 1A	NP_066283.1	307-311
	protein FAM228B	NP_001139182.1	57-61
	tropomyosin alpha-3 chain	NP_689476.2	57-61
	tropomyosin alpha-1 chain	NP_001018005.1	56-60
LDKYF	centromere protein T	NP_079358.3	487-491
	ornithine decarboxylase	NP_002530.1	259-263
	follistatin-related protein 1 precursor	NP_009016.1	149-153
	AP-1 complex subunit sigma-2	NP_001259000.1	90-94
	AP-1 complex subunit sigma-1A	NP_001274.1	91-95
	AP-1 complex subunit sigma-3	NP_001034658.1	91-95
DKYFK	cytoplasmic FMR1-interacting protein 1	NP_055423.1	296-300
	probable phospholipid-transporting ATPase IM	NP_079113.2	605-609
	nucleoporin NDC1	NP_060557.3	603-607
	follistatin-related protein 1	NP_009016.1	150-154
