## Supplementary material for "Potential autoimmunity resulting from molecular mimicry between SARS-CoV-2 Spike and human proteins": TableS3

### Sheet: Sheet1
Structure vs Structure		RMSD
7BNM C	7BNM B	0
7BNM C	7BNM A	0
6VSB Modeled	6VSB Modeled Equilibrated	0
7CWS Q	7CWL C	0
6ZP2 A	6ZP2 C	0
6ZP2 A	6ZP2 B	0
7CWL B	7CWS R	0
7C2L B	7C2L C	0
7C2L B	7C2L A	0
6ZGE B	6ZGE C	0
6ZGE B	6ZGE A	0
7CWS O	7CWL A	0
7BNM B	7BNM A	0
7JJI A	7JJI B	0
7JJI A	7JJI C	0
7C2L C	7C2L A	0
6ZGE C	6ZGE A	0
7JJI B	7JJI C	0
6ZP2 C	6ZP2 B	0
7MJG C	7MJG A	0.01
7KRQ A	7KRQ B	0.01
7N1Q C	7N1Q A	0.06
7A25 C	6ZGE B	0.07
7A25 C	6ZGE C	0.07
7A25 C	6ZGE A	0.07
7LRT A	6XR8 C	0.07
7E8C C	7E8C B	0.07
7KRQ B	7KRQ C	0.07
7N1U C	7N1U B	0.07
7MJG C	7MJG B	0.08
6ZGG A	6ZGG B	0.08
7KRQ A	7KRQ C	0.08
7MJG B	7MJG A	0.08
6XR8 B	6XR8 C	0.08
7A25 C	7A25 A	0.09
7DCC I	7DCC E	0.09
7A25 B	7A25 A	0.09
7KRQ A	7LRT A	0.09
7LRT A	7KRQ B	0.09
7LRT B	6XR8 B	0.09
7LQV B	7LQV C	0.09
7E8C A	7E8C C	0.1
6ZGE B	7A25 A	0.1
7DCC I	7DCC K	0.1
7LQV A	7LQV C	0.1
7KRQ A	6XR8 C	0.1
6XR8 A	6XR8 B	0.1
7N1Q B	7N1Q A	0.1
6ZGE C	7A25 A	0.1
7A25 A	6ZGE A	0.1
7LRT B	6XR8 C	0.1
7KRQ B	6XR8 C	0.1
7E8C A	7E8C B	0.11
7N1U A	7LRT B	0.11
7LRT A	7LRT B	0.11
7DCC E	7DCC K	0.11
7N1U A	7LRT A	0.12
6XR8 A	7LRT B	0.12
7LRT A	6XR8 B	0.13
7BNM C	7A25 C	0.14
7A25 C	7BNM B	0.14
7A25 C	7BNM A	0.14
7N1U A	7KRQ A	0.14
7N1U A	7KRQ B	0.14
7N1U A	6XR8 C	0.14
6ZGE B	6VSB Modeled 200ns	0.14
7N1Q C	7N1Q B	0.14
7KRQ A	7LRT B	0.14
6ZGE C	6VSB Modeled 200ns	0.14
6VSB Modeled 200ns	6ZGE A	0.14
7A25 C	7A25 B	0.15
7N1U A	6XR8 B	0.15
7KRQ A	6XR8 B	0.15
7LRT A	7KRQ C	0.15
7LRT B	7KRQ B	0.15
7KRQ B	6XR8 B	0.15
7KRQ C	6XR8 C	0.15
7BNM C	6ZGE B	0.16
7BNM C	6ZGE C	0.16
7BNM C	6ZGE A	0.16
6ZGE B	7BNM B	0.16
6ZGE B	7A25 B	0.16
6ZGE B	7BNM A	0.16
7BNM B	6ZGE C	0.16
7BNM B	6ZGE A	0.16
7KMK A	7KMK C	0.16
7LQV A	7LQV B	0.16
6XR8 A	7LRT C	0.16
6XR8 A	6XR8 C	0.16
6ZGE C	7BNM A	0.16
7BNM A	6ZGE A	0.16
7A25 C	6VSB Modeled 200ns	0.17
7A25 B	6ZGE C	0.17
7A25 B	6ZGE A	0.17
7LRT A	7N1U C	0.17
7LRT B	7LRT C	0.17
7KRQ B	7N1U B	0.17
6ZGE B	7LRT A	0.18
6ZGE B	6XR8 C	0.18
7KRQ A	7N1U C	0.18
7KRQ A	7N1U B	0.18
7LRT A	7N1U B	0.18
6ZGE C	6XR8 C	0.18
7A25 A	6XR8 C	0.18
7KRQ B	7N1U C	0.18
6XR8 C	6ZGE A	0.18
7N1U A	7N1U C	0.19
7N1U A	7N1U B	0.19
7A25 B	7BNN C	0.19
7KRQ A	7LRT C	0.19
7LRT A	6ZGE C	0.19
7LRT A	6ZGE A	0.19
7KRQ B	7LRT C	0.19
7KRQ C	7N1U B	0.19
7A25 C	7BNN C	0.2
7N1U A	7KRQ C	0.2
6ZGE B	7LRT B	0.2
7A25 B	6XR8 C	0.2
7KRQ A	6XR8 A	0.2
7LRT A	6XR8 A	0.2
6XR8 A	7KRQ B	0.2
6ZGE C	7LRT B	0.2
6VSB Modeled 200ns	7A25 A	0.2
7LRT B	7KRQ C	0.2
7LRT B	6ZGE A	0.2
6XR8 B	7LRT C	0.2
6XR8 B	7KRQ C	0.2
7LRT C	7KRQ C	0.2
7LRT C	6XR8 C	0.2
7BNM C	6VSB Modeled 200ns	0.21
7BNM C	7A25 A	0.21
7N1U A	6XR8 A	0.21
6ZGE B	7KRQ A	0.21
7BNM B	6VSB Modeled 200ns	0.21
7BNM B	7A25 A	0.21
7KRQ A	6ZGE C	0.21
7KRQ A	7A25 A	0.21
7KRQ A	6ZGE A	0.21
7LRT A	7A25 A	0.21
6VSB Modeled 200ns	7BNM A	0.21
7BNM A	7A25 A	0.21
7N1U C	7KRQ C	0.21
7N1U C	6XR8 C	0.21
7A25 C	6XR8 C	0.22
6ZGE B	7BNN C	0.22
6ZGE B	7KRQ B	0.22
6ZGE B	6XR8 B	0.22
7A25 B	7KRQ A	0.22
7LRT A	7LRT C	0.22
6XR8 A	6VSB Modeled 200ns	0.22
7BNN C	6ZGE C	0.22
7BNN C	6ZGE A	0.22
6ZGE C	7KRQ B	0.22
6ZGE C	6XR8 B	0.22
6VSB Modeled 200ns	7LRT B	0.22
6VSB Modeled 200ns	6XR8 B	0.22
6VSB Modeled 200ns	6XR8 C	0.22
7A25 A	7LRT B	0.22
7A25 A	7KRQ B	0.22
7A25 A	6XR8 B	0.22
7KRQ B	6ZGE A	0.22
6XR8 B	6ZGE A	0.22
7E8C A	7A25 B	0.23
7E8C A	7BNN C	0.23
7N1U A	7LRT C	0.23
7A25 B	7LRT A	0.23
7A25 B	7KRQ B	0.23
7A25 B	7KRQ C	0.23
6XR8 A	7DCC K	0.23
7BNN C	7A25 A	0.23
7A25 A	7KRQ C	0.23
7LRT B	7DCC K	0.23
6XR8 C	7N1U B	0.23
7BNM C	7BNN B	0.24
7A25 C	7LRT A	0.24
7BNN B	7BNM B	0.24
7BNN B	7BNM A	0.24
6ZGE B	6XR8 A	0.24
7JJI A	7N1U C	0.24
7LRT A	6VSB Modeled 200ns	0.24
6XR8 A	6ZGE C	0.24
6XR8 A	7A25 A	0.24
6XR8 A	7KRQ C	0.24
6XR8 A	6ZGE A	0.24
7MJG B	7N1U B	0.24
7A25 A	7LRT C	0.24
7JJI B	7N1U C	0.24
7N1U C	7JJI C	0.24
7A25 C	7LRT B	0.25
6VSB Modeled 200ns	7DCC K	0.25
7N1U C	6XR8 B	0.25
7BNM C	7A25 B	0.26
7A25 C	6XR8 B	0.26
6ZGE B	7KRQ C	0.26
7BNM B	7A25 B	0.26
7A25 B	7BNM A	0.26
7A25 B	6XR8 B	0.26
7JJI A	7N1U B	0.26
6ZGE C	7KRQ C	0.26
7LRT B	7N1U C	0.26
7JJI B	7N1U B	0.26
7JJI C	7N1U B	0.26
7KRQ C	6ZGE A	0.26
7E8C A	7A25 A	0.27
6VSB Modeled	7KRQ C	0.27
7A25 C	7KRQ A	0.27
7A25 C	7KRQ B	0.27
7N1U A	7JJI A	0.27
7N1U A	7JJI B	0.27
7N1U A	7JJI C	0.27
6VSB Modeled Equilibrated	7KRQ C	0.27
6ZGE B	7LRT C	0.27
7A25 B	6VSB Modeled 200ns	0.27
7A25 B	7E8C C	0.27
7A25 B	7LRT B	0.27
7JJI A	7MJG B	0.27
7KRQ A	6VSB Modeled 200ns	0.27
7LRT A	7BNN C	0.27
7MJG B	7JJI B	0.27
7MJG B	7N1U C	0.27
7MJG B	7JJI C	0.27
7BNN C	7E8C C	0.27
6ZGE C	7LRT C	0.27
6VSB Modeled 200ns	7KRQ B	0.27
7LRT B	7N1U B	0.27
7DCC K	6XR8 B	0.27
7DCC K	7LRT C	0.27
6XR8 B	7N1U B	0.27
7E8C B	7KMK C	0.27
7LRT C	6ZGE A	0.27
7BNM C	7BNN A	0.28
6VSB Modeled	6ZGE B	0.28
6VSB Modeled	7KRQ A	0.28
6VSB Modeled	6ZGE C	0.28
6VSB Modeled	7KRQ B	0.28
6VSB Modeled	6ZGE A	0.28
7A25 C	7DCC I	0.28
7A25 C	6XR8 A	0.28
7N1U A	6ZGE B	0.28
7N1U A	6ZGE C	0.28
7N1U A	6ZGE A	0.28
6VSB Modeled Equilibrated	6ZGE B	0.28
6VSB Modeled Equilibrated	7KRQ A	0.28
6VSB Modeled Equilibrated	6ZGE C	0.28
6VSB Modeled Equilibrated	7KRQ B	0.28
6VSB Modeled Equilibrated	6ZGE A	0.28
6ZGE B	7DCC K	0.28
7DCC I	6VSB Modeled 200ns	0.28
7DCC I	7LRT B	0.28
7BNM B	7BNN A	0.28
7JJI A	6XR8 B	0.28
7MJG B	7KRQ C	0.28
7BNN C	6XR8 C	0.28
6ZGE C	7DCC K	0.28
7BNM A	7BNN A	0.28
7JJI B	6XR8 B	0.28
7DCC K	6ZGE A	0.28
6XR8 B	7JJI C	0.28
7BNM C	7BNN C	0.29
6VSB Modeled	7LRT A	0.29
7A25 C	7DCC K	0.29
6VSB Modeled Equilibrated	7LRT A	0.29
6ZGE B	7DCC I	0.29
7DCC I	6XR8 A	0.29
7DCC I	6ZGE C	0.29
7DCC I	6ZGE A	0.29
7BNM B	7BNN C	0.29
7A25 B	7LRT C	0.29
7JJI A	6XR8 C	0.29
7BNN C	7BNM A	0.29
7BNN C	7E8C B	0.29
7E8C C	7KMK C	0.29
7KMK B	7KMK C	0.29
7JJI B	6XR8 C	0.29
6ZGG C	6ZGG B	0.29
7JJI C	6XR8 C	0.29
7E8C A	7A25 C	0.3
7E8C A	6XR8 C	0.3
6VSB Modeled	7A25 A	0.3
6VSB Modeled	6XR8 C	0.3
7A25 C	7KRQ C	0.3
7N1U A	6VSB Modeled 200ns	0.3
7N1U A	7A25 A	0.3
6VSB Modeled Equilibrated	7A25 A	0.3
6VSB Modeled Equilibrated	6XR8 C	0.3
7MJG C	7N1U B	0.3
7DCC I	7A25 A	0.3
7DCC I	7LRT C	0.3
7A25 B	6XR8 A	0.3
7A25 B	7E8C B	0.3
7JJI A	7LRT A	0.3
7LRT A	7JJI B	0.3
7LRT A	7JJI C	0.3
7DCC E	6XR8 A	0.3
7MJG B	7KRQ B	0.3
7DCC K	6XR8 C	0.3
7MJG A	7N1U B	0.3
7E8C A	7KMK C	0.31
6VSB Modeled	6VSB Modeled 200ns	0.31
7A25 C	7LRT C	0.31
7N1U A	7DCC K	0.31
6VSB Modeled Equilibrated	6VSB Modeled 200ns	0.31
7MJG C	7JJI A	0.31
7MJG C	7JJI B	0.31
7MJG C	7JJI C	0.31
7DCC I	6XR8 B	0.31
7JJI A	7KRQ B	0.31
7JJI A	7MJG A	0.31
7KRQ A	7MJG B	0.31
7KRQ A	7BNN C	0.31
7BNN C	6VSB Modeled 200ns	0.31
7BNN C	7KRQ B	0.31
6VSB Modeled 200ns	7LRT C	0.31
7A25 A	7DCC K	0.31
7JJI B	7KRQ B	0.31
7JJI B	7MJG A	0.31
7KRQ B	7JJI C	0.31
7MJG A	7JJI C	0.31
6VSB Modeled	7A25 B	0.32
6VSB Modeled Equilibrated	7A25 B	0.32
7JJI A	7KRQ A	0.32
7KRQ A	7JJI B	0.32
7KRQ A	7JJI C	0.32
7LRT A	7MJG B	0.32
7DCC E	6VSB Modeled 200ns	0.32
7DCC E	7LRT B	0.32
6VSB Modeled 200ns	7KRQ C	0.32
7LRT B	7JJI B	0.32
7BNM C	7DCC I	0.33
7E8C A	6ZGE B	0.33
7E8C A	7LRT A	0.33
7E8C A	6ZGE C	0.33
7E8C A	6XR8 B	0.33
7E8C A	6ZGE A	0.33
6VSB Modeled	7A25 C	0.33
6VSB Modeled	6XR8 A	0.33
6VSB Modeled	7N1U C	0.33
7A25 C	7N1U A	0.33
7A25 C	6VSB Modeled Equilibrated	0.33
7N1U A	7A25 B	0.33
7N1U A	7MJG B	0.33
6VSB Modeled Equilibrated	6XR8 A	0.33
6VSB Modeled Equilibrated	7N1U C	0.33
6VSB Modeled Equilibrated	6XR8 B	0.33
6ZGE B	7N1U C	0.33
6ZGG A	6ZGG C	0.33
7DCC I	7BNM B	0.33
7DCC I	7BNM A	0.33
7DCC I	6XR8 C	0.33
7JJI A	7LRT B	0.33
7LRT A	7DCC K	0.33
7DCC E	7LRT C	0.33
6XR8 A	7N1U C	0.33
7MJG B	6XR8 C	0.33
6ZGE C	7N1U C	0.33
7E8C C	7A25 A	0.33
7LRT B	7JJI C	0.33
7N1U C	6ZGE A	0.33
7BNM C	6VSB Modeled	0.34
7BNM C	6VSB Modeled Equilibrated	0.34
7BNM C	7LRT A	0.34
7BNM C	7DCC K	0.34
7BNM C	6XR8 C	0.34
6VSB Modeled	7BNM B	0.34
6VSB Modeled	7BNM A	0.34
6VSB Modeled	6XR8 B	0.34
6VSB Modeled	7N1U B	0.34
7A25 C	7BNN B	0.34
7A25 C	7DCC E	0.34
7BNN B	7BNN A	0.34
6VSB Modeled Equilibrated	7BNM B	0.34
6VSB Modeled Equilibrated	7BNM A	0.34
6VSB Modeled Equilibrated	7N1U B	0.34
7MJG C	7N1U C	0.34
7BNM B	7LRT A	0.34
7BNM B	7DCC K	0.34
7BNM B	6XR8 C	0.34
7A25 B	7N1U C	0.34
7JJI A	7KRQ C	0.34
7LRT A	7BNM A	0.34
6XR8 A	7N1U B	0.34
7BNN C	7LRT B	0.34
7BNN C	7N1U C	0.34
7BNN C	6XR8 B	0.34
7BNN C	7KRQ C	0.34
7BNM A	6XR8 C	0.34
7JJI B	7KRQ C	0.34
7N1U C	7MJG A	0.34
7LRT C	7N1U B	0.34
7JJI C	7KRQ C	0.34
7BNM C	7LRT B	0.35
7E8C A	7KRQ A	0.35
7E8C A	7KRQ B	0.35
6VSB Modeled	7LRT B	0.35
6VSB Modeled Equilibrated	7LRT B	0.35
6ZGE B	7DCC E	0.35
6ZGE B	7N1U B	0.35
7MJG C	7KRQ C	0.35
7BNM B	7LRT B	0.35
7KMK A	7KMK B	0.35
7KRQ A	7DCC K	0.35
7DCC E	6ZGE C	0.35
7DCC E	6XR8 B	0.35
7DCC E	6ZGE A	0.35
6ZGE C	7N1U B	0.35
7BNM A	7LRT B	0.35
7BNM A	7DCC K	0.35
7A25 A	7N1U C	0.35
7MJG A	7KRQ C	0.35
7N1U B	6ZGE A	0.35
7BNM C	6XR8 A	0.36
7BNM C	6XR8 B	0.36
7E8C A	7KMK B	0.36
7E8C A	7LRT B	0.36
6VSB Modeled	7LRT C	0.36
7A25 C	7E8C C	0.36
7N1U A	7DCC I	0.36
6VSB Modeled Equilibrated	7LRT C	0.36
7DCC I	7A25 B	0.36
7DCC I	7LRT A	0.36
7BNM B	6XR8 A	0.36
7A25 B	7N1U B	0.36
7DCC E	7A25 A	0.36
6XR8 A	7BNM A	0.36
6VSB Modeled 200ns	7N1U C	0.36
7A25 A	7E8C B	0.36
7KRQ B	7DCC K	0.36
7N1U C	7LRT C	0.36
7BNM C	7KRQ A	0.37
7BNM C	7KRQ B	0.37
7E8C A	7KRQ C	0.37
7A25 C	7BNN A	0.37
7N1U A	7BNN C	0.37
7DCC I	7KMK B	0.37
7BNM B	7KRQ A	0.37
7BNM B	7KRQ B	0.37
7BNM B	6XR8 B	0.37
7JJI A	6XR8 A	0.37
7KRQ A	7BNM A	0.37
6XR8 A	7JJI B	0.37
6XR8 A	7JJI C	0.37
7MJG B	6XR8 B	0.37
7BNM A	7KRQ B	0.37
7BNM A	6XR8 B	0.37
7A25 A	7N1U B	0.37
7BNM C	7DCC E	0.38
7E8C A	6VSB Modeled 200ns	0.38
6VSB Modeled	7N1U A	0.38
7A25 C	7N1U C	0.38
7N1U A	6VSB Modeled Equilibrated	0.38
7MJG C	7KRQ A	0.38
7MJG C	7KRQ B	0.38
7DCC I	7KRQ A	0.38
7BNM B	7DCC E	0.38
7KMK A	7E8C B	0.38
7A25 B	7DCC K	0.38
7KRQ A	7MJG A	0.38
7DCC E	7BNM A	0.38
7DCC E	6XR8 C	0.38
7BNN C	7N1U B	0.38
7E8C C	6XR8 C	0.38
7KMK B	7E8C B	0.38
7A25 A	7BNN A	0.38
7KRQ B	7MJG A	0.38
7BNM C	7LRT C	0.39
7E8C A	7N1U A	0.39
7E8C A	7MJG B	0.39
7E8C A	7JJI B	0.39
7E8C A	7JJI C	0.39
6VSB Modeled	7BNN A	0.39
7A25 C	7E8C B	0.39
7BNN B	6ZGE B	0.39
7BNN B	6ZGE C	0.39
7BNN B	6ZGE A	0.39
6VSB Modeled Equilibrated	7BNN A	0.39
6ZGE B	7BNN A	0.39
7DCC I	7KRQ B	0.39
7BNM B	7LRT C	0.39
7A25 B	7MJG B	0.39
7MJG B	7LRT B	0.39
6ZGE C	7BNN A	0.39
7BNM A	7LRT C	0.39
7E8C B	6XR8 C	0.39
7BNN A	6ZGE A	0.39
7BNM C	7KRQ C	0.4
7E8C A	7JJI A	0.4
7E8C A	6XR8 A	0.4
6VSB Modeled	7BNN C	0.4
7N1U A	7MJG A	0.4
7BNN B	6VSB Modeled 200ns	0.4
6VSB Modeled Equilibrated	7BNN C	0.4
6ZGE B	7E8C C	0.4
7MJG C	7LRT A	0.4
7CWS O	7MJG B	0.4
7BNM B	7KRQ C	0.4
7LRT A	7MJG A	0.4
7DCC E	7KMK B	0.4
7MJG B	7CWL A	0.4
6ZGE C	7E8C C	0.4
6VSB Modeled 200ns	7N1U B	0.4
7E8C C	7KMK B	0.4
7E8C C	6ZGE A	0.4
7BNM A	7KRQ C	0.4
7DCC K	7KRQ C	0.4
7E8C A	7N1U C	0.41
7A25 C	7N1U B	0.41
6ZP2 A	7BNN A	0.41
7N1U A	7MJG C	0.41
7N1U A	7DCC E	0.41
7MJG C	7CWS O	0.41
7MJG C	7CWL A	0.41
7MJG C	6XR8 C	0.41
7CWS O	7MJG A	0.41
7KMK A	7E8C C	0.41
7A25 B	7BNN A	0.41
7LRT A	7E8C C	0.41
6XR8 A	7BNN C	0.41
7MJG B	7E8C C	0.41
7MJG B	7E8C B	0.41
7MJG B	7LRT C	0.41
7BNN C	7KMK C	0.41
6ZP2 C	7BNN A	0.41
7MJG A	7CWL A	0.41
7MJG A	6XR8 C	0.41
6ZP2 B	7BNN A	0.41
7BNM C	7E8C A	0.42
7E8C A	7DCC I	0.42
7E8C A	7BNM B	0.42
7E8C A	7BNM A	0.42
7E8C A	7LRT C	0.42
7BNN B	7A25 A	0.42
6ZGE B	7E8C B	0.42
7CWS O	7BNN C	0.42
7JJI A	7LRT C	0.42
7KRQ A	7E8C C	0.42
7LRT A	7DCC E	0.42
7LRT A	7E8C B	0.42
7MJG B	7BNN C	0.42
7BNN C	7CWL A	0.42
6ZGE C	7E8C B	0.42
7E8C C	7KRQ B	0.42
7E8C C	6XR8 B	0.42
7E8C C	7KRQ C	0.42
7JJI B	7LRT C	0.42
7E8C B	6ZGE A	0.42
7LRT C	7JJI C	0.42
7BNM C	7N1U A	0.43
7E8C A	7KMK A	0.43
7E8C A	7N1U B	0.43
7CWL B	7C2L B	0.43
7CWL B	7C2L C	0.43
7CWL B	7C2L A	0.43
7C2L B	7CWS R	0.43
7N1U A	7BNM B	0.43
7N1U A	7BNM A	0.43
7BNN B	7DCC I	0.43
7DCC I	7BNN C	0.43
7DCC I	7KRQ C	0.43
7A25 B	7DCC E	0.43
7KRQ A	7DCC E	0.43
7KRQ A	7E8C B	0.43
7MJG B	7A25 A	0.43
7BNN C	7LRT C	0.43
7KMK B	7DCC K	0.43
7KRQ B	7E8C B	0.43
6XR8 B	7E8C B	0.43
7CWS R	7C2L A	0.43
7E8C A	7MJG C	0.44
7BNN B	6ZGG A	0.44
7A25 B	7JJI A	0.44
7A25 B	7JJI B	0.44
7A25 B	7JJI C	0.44
7DCC E	7KRQ B	0.44
7C2L C	7CWS R	0.44
7E8C B	7KRQ C	0.44
7E8C A	7DCC K	0.45
7E8C A	7MJG A	0.45
6ZP2 A	6ZGG B	0.45
7BNN B	6ZGG C	0.45
7BNN B	6ZGG B	0.45
6ZGE B	7JJI A	0.45
6ZGE B	7JJI B	0.45
6ZGE B	7JJI C	0.45
7MJG C	6XR8 B	0.45
7MJG C	7E8C B	0.45
7CWS O	7N1U B	0.45
7JJI A	7BNN C	0.45
7JJI A	6ZGE C	0.45
7JJI A	7A25 A	0.45
7JJI A	6ZGE A	0.45
6XR8 A	7MJG B	0.45
7BNN C	7JJI B	0.45
7BNN C	7DCC K	0.45
7BNN C	7JJI C	0.45
6ZGE C	7JJI B	0.45
6ZGE C	7JJI C	0.45
6VSB Modeled 200ns	7BNN A	0.45
7E8C C	7LRT B	0.45
7A25 A	7JJI B	0.45
7A25 A	7JJI C	0.45
7LRT B	7E8C B	0.45
7JJI B	6ZGE A	0.45
6ZP2 C	6ZGG B	0.45
6XR8 B	7MJG A	0.45
7MJG A	7E8C B	0.45
6ZP2 B	6ZGG B	0.45
7CWL A	7N1U B	0.45
7JJI C	6ZGE A	0.45
7A25 C	7KMK B	0.46
6ZP2 A	6ZGG A	0.46
7BNN B	7A25 B	0.46
7BNN B	7DCC E	0.46
7MJG C	7A25 B	0.46
7MJG C	7E8C C	0.46
6ZGG A	6ZP2 C	0.46
6ZGG A	6ZP2 B	0.46
7CWS O	7N1U C	0.46
7A25 B	7MJG A	0.46
7A25 B	7KMK C	0.46
7JJI A	7E8C C	0.46
7JJI A	7E8C B	0.46
7E8C C	7JJI B	0.46
7E8C C	7JJI C	0.46
7JJI B	7E8C B	0.46
7N1U C	7CWL A	0.46
7E8C B	7JJI C	0.46
7BNM C	7N1U C	0.47
7N1U A	7E8C C	0.47
7N1U A	7E8C B	0.47
7BNN B	7BNN C	0.47
7BNN B	7DCC K	0.47
6ZGE B	7MJG B	0.47
7MJG C	7LRT B	0.47
7BNM B	7N1U C	0.47
7JJI A	6VSB Modeled 200ns	0.47
7MJG B	6ZGE C	0.47
7MJG B	6ZGE A	0.47
6VSB Modeled 200ns	7E8C C	0.47
6VSB Modeled 200ns	7JJI B	0.47
6VSB Modeled 200ns	7JJI C	0.47
7E8C C	7MJG A	0.47
7BNM A	7N1U C	0.47
7KMK B	7A25 A	0.47
7LRT B	7MJG A	0.47
7BNM C	7E8C C	0.48
7E8C A	7DCC E	0.48
7A25 C	7KMK C	0.48
7BNM B	7E8C C	0.48
7A25 B	7KMK B	0.48
7DCC E	7KRQ C	0.48
7E8C C	7BNM A	0.48
7E8C C	7N1U C	0.48
7DCC K	7N1U C	0.48
7N1U C	7E8C B	0.48
7MJG A	7LRT C	0.48
6VSB Modeled	7MJG B	0.49
6VSB Modeled	7DCC K	0.49
7A25 C	7JJI A	0.49
7A25 C	7JJI B	0.49
7A25 C	7JJI C	0.49
6VSB Modeled Equilibrated	7MJG B	0.49
6VSB Modeled Equilibrated	7DCC K	0.49
7MJG C	7BNN C	0.49
7MJG C	7LRT C	0.49
6XR8 A	7E8C C	0.49
7BNN C	7KMK B	0.49
7BNN C	7MJG A	0.49
7BNN C	7BNN A	0.49
6VSB Modeled 200ns	7E8C B	0.49
7E8C C	7LRT C	0.49
7E8C C	7N1U B	0.49
7A25 A	7KMK C	0.49
7DCC K	7N1U B	0.49
7BNM C	7N1U B	0.5
7E8C A	6VSB Modeled	0.5
7E8C A	6VSB Modeled Equilibrated	0.5
7A25 C	7MJG B	0.5
6ZGE B	7KMK B	0.5
6ZGG A	7BNN A	0.5
7DCC I	7E8C C	0.5
7DCC I	7E8C B	0.5
7CWS O	7E8C B	0.5
7BNM B	7N1U B	0.5
6XR8 A	7E8C B	0.5
6ZGE C	7KMK B	0.5
7BNM A	7N1U B	0.5
7KMK B	7LRT B	0.5
7KMK B	6XR8 B	0.5
7KMK B	6ZGE A	0.5
7E8C B	7LRT C	0.5
7E8C B	7CWL A	0.5
7E8C B	7N1U B	0.5
7BNM C	7E8C B	0.51
6VSB Modeled	7JJI A	0.51
6VSB Modeled	7JJI B	0.51
6VSB Modeled	7JJI C	0.51
6VSB Modeled Equilibrated	7JJI A	0.51
6VSB Modeled Equilibrated	7JJI B	0.51
6VSB Modeled Equilibrated	7JJI C	0.51
7MJG C	7A25 A	0.51
7CWS O	7E8C C	0.51
7BNM B	7E8C B	0.51
7JJI A	7DCC K	0.51
7DCC E	7BNN C	0.51
6VSB Modeled 200ns	7KMK B	0.51
7E8C C	7CWL A	0.51
7BNM A	7E8C B	0.51
7KMK B	6XR8 C	0.51
7A25 A	7MJG A	0.51
7JJI B	7DCC K	0.51
7DCC K	7JJI C	0.51
7LRT C	7BNN A	0.51
7KRQ C	7BNN A	0.51
6ZGG B	7BNN A	0.51
7E8C A	7CWS O	0.52
7E8C A	7CWL A	0.52
7MJG C	6XR8 A	0.52
7DCC I	7N1U C	0.52
7CWS O	7A25 B	0.52
7CWS O	7LRT A	0.52
7CWS O	7KRQ C	0.52
7A25 B	7CWL A	0.52
7KRQ A	7BNN A	0.52
7LRT A	7CWL A	0.52
6XR8 A	7MJG A	0.52
7CWL A	7KRQ C	0.52
6VSB Modeled	7DCC I	0.53
6VSB Modeled Equilibrated	7DCC I	0.53
6ZGE B	7KMK C	0.53
7DCC I	7KMK C	0.53
7DCC I	7N1U B	0.53
7CWS O	7KRQ A	0.53
7CWS O	7KRQ B	0.53
7KRQ A	7CWL A	0.53
7LRT A	7BNN A	0.53
6XR8 A	7KMK B	0.53
6XR8 A	7BNN A	0.53
6ZGE C	7KMK C	0.53
7KRQ B	7CWL A	0.53
7KRQ B	7BNN A	0.53
7KMK C	6ZGE A	0.53
6XR8 C	7BNN A	0.53
7DCC I	7BNN A	0.54
7KMK A	7BNN C	0.54
7MJG B	6VSB Modeled 200ns	0.54
7E8C C	7DCC K	0.54
7DCC K	7E8C B	0.54
7BNM C	7KMK B	0.55
7BNM C	7KMK C	0.55
6VSB Modeled	7BNN B	0.55
7N1U A	7KMK B	0.55
7BNN B	6VSB Modeled Equilibrated	0.55
6ZGE B	7MJG C	0.55
6ZGE B	7MJG A	0.55
7MJG C	6ZGE C	0.55
7MJG C	6ZGE A	0.55
7DCC I	7JJI A	0.55
7DCC I	7JJI B	0.55
7DCC I	7JJI C	0.55
7BNM B	7KMK B	0.55
7BNM B	7KMK C	0.55
7LRT A	7KMK B	0.55
6ZGE C	7MJG A	0.55
7BNM A	7KMK B	0.55
7BNM A	7KMK C	0.55
7LRT B	7BNN A	0.55
7MJG A	6ZGE A	0.55
6VSB Modeled	7MJG C	0.56
6VSB Modeled	7DCC E	0.56
6VSB Modeled	7E8C C	0.56
6VSB Modeled	7MJG A	0.56
7BNN B	6XR8 A	0.56
7BNN B	7LRT B	0.56
7BNN B	6XR8 C	0.56
6VSB Modeled Equilibrated	7MJG C	0.56
6VSB Modeled Equilibrated	7DCC E	0.56
6VSB Modeled Equilibrated	7E8C C	0.56
6VSB Modeled Equilibrated	7MJG A	0.56
7CWS O	6XR8 C	0.56
7DCC E	7E8C C	0.56
7KMK B	7LRT C	0.56
7DCC K	7BNN A	0.56
6XR8 B	7BNN A	0.56
7CWL A	6XR8 C	0.56
7E8C A	7BNN B	0.57
7A25 C	7MJG C	0.57
7A25 C	7MJG A	0.57
7N1U A	7CWS O	0.57
7N1U A	7CWL A	0.57
7BNN B	7LRT A	0.57
7BNN B	6XR8 B	0.57
7CWS O	7JJI A	0.57
7CWS O	7JJI B	0.57
7CWS O	7JJI C	0.57
7JJI A	7CWL A	0.57
7KRQ A	7KMK B	0.57
7DCC E	7N1U C	0.57
7DCC E	7E8C B	0.57
7JJI B	7CWL A	0.57
7KMK C	6XR8 C	0.57
7CWL A	7JJI C	0.57
7BNM C	6ZGG A	0.58
7BNN B	7KMK C	0.58
7BNN B	7LRT C	0.58
6ZGG A	7BNM B	0.58
6ZGG A	7BNM A	0.58
7CWS O	7A25 A	0.58
7JJI A	7DCC E	0.58
7DCC E	7JJI B	0.58
7DCC E	7JJI C	0.58
7DCC E	7BNN A	0.58
6VSB Modeled 200ns	7KMK C	0.58
7KMK B	7KRQ B	0.58
7A25 A	7CWL A	0.58
6VSB Modeled	7E8C B	0.59
7BNN B	7KMK B	0.59
6VSB Modeled Equilibrated	7E8C B	0.59
6ZGE B	7CWS O	0.59
6ZGE B	7CWL A	0.59
7CWS O	6ZGE C	0.59
7CWS O	6ZGE A	0.59
7JJI A	7KMK B	0.59
7LRT A	7KMK C	0.59
7DCC E	7KMK C	0.59
7DCC E	7N1U B	0.59
6ZGE C	7CWL A	0.59
7KMK B	7JJI B	0.59
7KMK B	7JJI C	0.59
6XR8 B	7KMK C	0.59
7CWL A	6ZGE A	0.59
7BNM C	7JJI A	0.6
7BNM C	7JJI B	0.6
7BNM C	7JJI C	0.6
7E8C A	7BNN A	0.6
7A25 C	7CWS O	0.6
7A25 C	7CWL A	0.6
6ZP2 A	7BNN B	0.6
7CWL B	7BNN B	0.6
7BNN B	7KRQ A	0.6
7BNN B	6ZP2 C	0.6
7BNN B	7CWS R	0.6
7BNN B	6ZP2 B	0.6
6ZGG A	7DCC E	0.6
7BNM B	7JJI A	0.6
7BNM B	7JJI B	0.6
7BNM B	7JJI C	0.6
7JJI A	7BNM A	0.6
7MJG B	7DCC K	0.6
7BNM A	7JJI B	0.6
7BNM A	7JJI C	0.6
7LRT B	7KMK C	0.6
7DCC K	7KMK C	0.6
7BNM C	7MJG B	0.61
7BNM C	6ZGG B	0.61
7BNN B	7E8C C	0.61
7BNN B	7KRQ B	0.61
7DCC I	7MJG B	0.61
7BNM B	7MJG B	0.61
7BNM B	6ZGG B	0.61
7KMK A	7A25 B	0.61
7MJG B	7BNM A	0.61
7BNM A	6ZGG B	0.61
7KMK B	7KRQ C	0.61
6VSB Modeled	7CWS O	0.62
6VSB Modeled	7CWL A	0.62
7A25 C	7KMK A	0.62
6VSB Modeled Equilibrated	7CWS O	0.62
6VSB Modeled Equilibrated	7CWL A	0.62
7MJG C	6VSB Modeled 200ns	0.62
6ZGG A	7DCC I	0.62
7CWS O	7LRT B	0.62
7KRQ A	7KMK C	0.62
6VSB Modeled 200ns	7MJG A	0.62
7LRT B	7CWL A	0.62
7KRQ B	7KMK C	0.62
7N1U A	7BNN A	0.63
7BNN B	7KRQ C	0.63
7CWS O	6XR8 B	0.63
7DCC E	6ZGG C	0.63
7E8C C	7BNN A	0.63
6XR8 B	7CWL A	0.63
7N1U A	7KMK C	0.64
7BNN B	7E8C B	0.64
7KMK A	7A25 A	0.64
7N1U C	7BNN A	0.64
7BNM C	6ZGG C	0.65
7N1U A	7BNN B	0.65
7DCC I	7KMK A	0.65
7DCC I	6ZGG C	0.65
7BNM B	6ZGG C	0.65
7DCC E	6ZGG B	0.65
6XR8 A	7KMK C	0.65
7BNM A	6ZGG C	0.65
6ZGG C	7BNN A	0.65
7KMK C	7KRQ C	0.65
7N1U B	7BNN A	0.65
7BNM C	6ZP2 A	0.66
7BNM C	6ZP2 C	0.66
7BNM C	6ZP2 B	0.66
6ZP2 A	7BNM B	0.66
6ZP2 A	7BNM A	0.66
7CWL B	6ZGG C	0.66
6ZGG A	7DCC K	0.66
7DCC I	6ZGG B	0.66
7BNM B	6ZP2 C	0.66
7BNM B	6ZP2 B	0.66
7JJI A	7KMK C	0.66
7MJG B	7KMK C	0.66
7BNM A	6ZP2 C	0.66
7BNM A	6ZP2 B	0.66
7JJI B	7KMK C	0.66
6ZGG C	7CWS R	0.66
7KMK C	7LRT C	0.66
7KMK C	7JJI C	0.66
7BNM C	7CWS O	0.67
7BNM C	7CWL A	0.67
7A25 C	6ZGG A	0.67
6ZGE B	7KMK A	0.67
7MJG C	7DCC K	0.67
7CWS O	7BNM B	0.67
7CWS O	7BNM A	0.67
7BNM B	7CWL A	0.67
7KMK A	6ZGE C	0.67
7KMK A	6ZGE A	0.67
7DCC E	7MJG B	0.67
7MJG B	7KMK B	0.67
7BNM A	7CWL A	0.67
7KMK B	7N1U C	0.67
7DCC K	7MJG A	0.67
7E8C B	7BNN A	0.67
6ZP2 A	6ZGG C	0.68
7DCC I	7MJG A	0.68
7CWS O	6VSB Modeled 200ns	0.68
7CWS O	7KMK C	0.68
7CWS O	7LRT C	0.68
6VSB Modeled 200ns	7CWL A	0.68
6ZP2 C	6ZGG C	0.68
6ZGG C	6ZP2 B	0.68
7N1U C	7KMK C	0.68
7KMK C	7CWL A	0.68
7LRT C	7CWL A	0.68
7BNM C	7MJG C	0.69
7BNM C	7KMK A	0.69
7BNM C	7MJG A	0.69
7MJG C	7DCC I	0.69
7MJG C	7BNM B	0.69
7MJG C	7BNM A	0.69
7BNM B	7KMK A	0.69
7BNM B	7MJG A	0.69
7KMK A	7BNM A	0.69
7KMK A	6XR8 C	0.69
7BNM A	7MJG A	0.69
7KMK B	7N1U B	0.69
7A25 C	6ZGG B	0.7
7CWL B	7BNN A	0.7
7BNN B	7KMK A	0.7
7BNN B	7N1U C	0.7
6ZGE B	6ZGG A	0.7
7MJG C	7KMK C	0.7
6ZGG A	6ZGE C	0.7
6ZGG A	6VSB Modeled 200ns	0.7
6ZGG A	7A25 A	0.7
6ZGG A	6ZGE A	0.7
7KMK A	7DCC E	0.7
7KMK A	6VSB Modeled 200ns	0.7
7CWS R	7BNN A	0.7
7CWS Q	7CWS O	0.71
7CWS Q	7CWL A	0.71
7A25 C	6ZGG C	0.71
7CWL B	7KMK C	0.71
7CWS O	7CWL C	0.71
7CWS O	6XR8 A	0.71
7KMK A	7DCC K	0.71
7KMK A	6XR8 B	0.71
7CWL C	7CWL A	0.71
6XR8 A	7CWL A	0.71
7KMK B	6ZGG C	0.71
6ZGG C	7DCC K	0.71
7DCC K	6ZGG B	0.71
7MJG A	7KMK C	0.71
7CWS R	7KMK C	0.71
7KMK C	7N1U B	0.71
7MJG C	7KMK B	0.72
7KMK A	7LRT A	0.72
7KMK B	7MJG A	0.72
7BNN B	7N1U B	0.73
6ZGE B	6ZGG B	0.73
7KMK A	7LRT B	0.73
7MJG B	7BNN A	0.73
6ZGE C	6ZGG B	0.73
7A25 A	6ZGG B	0.73
7KMK C	7BNN A	0.73
6ZGG B	6ZGE A	0.73
6VSB Modeled	6ZP2 A	0.74
6VSB Modeled	6ZP2 C	0.74
6VSB Modeled	6ZP2 B	0.74
7CWS Q	7MJG C	0.74
7CWS Q	7MJG A	0.74
6ZP2 A	6VSB Modeled Equilibrated	0.74
6VSB Modeled Equilibrated	6ZP2 C	0.74
6VSB Modeled Equilibrated	6ZP2 B	0.74
7MJG C	7CWL C	0.74
7MJG C	7DCC E	0.74
6ZGG A	7LRT C	0.74
7KMK A	7JJI A	0.74
7KMK A	7JJI B	0.74
7KMK A	7JJI C	0.74
7CWL C	7MJG A	0.74
7DCC E	7MJG A	0.74
6VSB Modeled 200ns	6ZGG B	0.74
7BNM C	7CWL B	0.75
7BNM C	7CWS R	0.75
6VSB Modeled	7KMK B	0.75
7CWL B	7BNM B	0.75
7CWL B	7KMK A	0.75
7CWL B	7BNM A	0.75
6VSB Modeled Equilibrated	7KMK B	0.75
6ZGG A	7A25 B	0.75
7BNM B	7CWS R	0.75
7KMK A	7KRQ A	0.75
7KMK A	7CWS R	0.75
6VSB Modeled 200ns	6ZGG C	0.75
7BNM A	7CWS R	0.75
6VSB Modeled	7KMK C	0.76
7CWL B	6ZGG B	0.76
7N1U A	7KMK A	0.76
6VSB Modeled Equilibrated	7KMK C	0.76
6ZGE B	6ZGG C	0.76
6ZGG A	6XR8 A	0.76
7CWS O	7BNN A	0.76
7KMK A	7KRQ B	0.76
6ZGE C	6ZGG C	0.76
7KMK B	7BNN A	0.76
7A25 A	6ZGG C	0.76
6ZGG C	6ZGE A	0.76
7CWS R	6ZGG B	0.76
7CWL A	7BNN A	0.76
7A25 C	6ZP2 A	0.77
7A25 C	6ZP2 C	0.77
7A25 C	6ZP2 B	0.77
6ZP2 A	7A25 A	0.77
7KMK A	6XR8 A	0.77
7KMK A	7MJG B	0.77
7A25 A	6ZP2 C	0.77
7A25 A	6ZP2 B	0.77
6ZP2 A	6ZGE B	0.78
6ZP2 A	6ZGE C	0.78
6ZP2 A	6ZGE A	0.78
6ZGE B	6ZP2 C	0.78
6ZGE B	6ZP2 B	0.78
7CWS O	7KMK A	0.78
7KMK A	7CWL A	0.78
7KMK A	7KRQ C	0.78
7A25 B	6ZGG B	0.78
6ZGE C	6ZP2 C	0.78
6ZGE C	6ZP2 B	0.78
6ZP2 C	6ZGE A	0.78
6ZGG C	7KMK C	0.78
6ZP2 B	6ZGE A	0.78
6VSB Modeled	6ZGG A	0.79
6ZP2 A	7CWL B	0.79
6ZP2 A	7CWS R	0.79
7CWL B	6ZP2 C	0.79
7CWL B	6ZP2 B	0.79
6VSB Modeled Equilibrated	6ZGG A	0.79
7MJG C	7BNN A	0.79
7DCC I	7CWS O	0.79
7DCC I	7CWL A	0.79
7JJI A	7BNN A	0.79
7JJI B	7BNN A	0.79
6ZP2 C	7CWS R	0.79
7MJG A	7BNN A	0.79
7CWS R	6ZP2 B	0.79
7LRT C	6ZGG B	0.79
7JJI C	7BNN A	0.79
7CWS Q	7MJG B	0.8
7A25 C	7CWL B	0.8
7A25 C	7CWS R	0.8
6ZP2 A	7A25 B	0.8
7CWL B	6ZGG A	0.8
7CWL B	7BNN C	0.8
7MJG C	7KMK A	0.8
6ZGG A	7LRT B	0.8
6ZGG A	7CWS R	0.8
7CWS O	7DCC K	0.8
7KMK A	7N1U C	0.8
7KMK A	7LRT C	0.8
7A25 B	6ZP2 C	0.8
7A25 B	6ZGG C	0.8
7A25 B	6ZP2 B	0.8
7CWL C	7MJG B	0.8
7BNN C	7CWS R	0.8
7DCC K	7CWL A	0.8
7CWL B	7E8C C	0.81
7BNN B	7JJI A	0.81
7BNN B	7JJI B	0.81
7BNN B	7JJI C	0.81
7KMK A	7MJG A	0.81
6XR8 A	6ZGG B	0.81
6VSB Modeled	6ZGG B	0.82
7CWL B	7A25 B	0.82
6VSB Modeled Equilibrated	6ZGG B	0.82
6ZGG A	6XR8 B	0.82
7CWS O	7KMK B	0.82
7A25 B	7CWS R	0.82
7E8C C	7CWS R	0.82
7KMK B	7CWL A	0.82
6ZP2 A	6VSB Modeled 200ns	0.83
7BNN B	7MJG B	0.83
6ZGG A	7KMK B	0.83
6ZGG A	6XR8 C	0.83
7KMK A	7N1U B	0.83
6VSB Modeled 200ns	6ZP2 C	0.83
6VSB Modeled 200ns	6ZP2 B	0.83
6ZP2 A	7LRT C	0.84
7CWL B	7A25 A	0.84
6ZGG A	7BNN C	0.84
6XR8 A	6ZGG C	0.84
7A25 A	7CWS R	0.84
6ZP2 C	7LRT C	0.84
7LRT C	6ZP2 B	0.84
7E8C A	7CWL B	0.85
7E8C A	7CWS R	0.85
7CWL B	7E8C B	0.85
7BNN B	7CWS O	0.85
7BNN B	7CWL A	0.85
6ZGG A	7KRQ A	0.85
6ZGG A	7LRT A	0.85
7KMK A	6ZGG C	0.85
7BNN C	6ZGG C	0.85
7KMK B	6ZGG B	0.85
7LRT B	6ZGG B	0.85
7CWS R	7E8C B	0.85
7E8C A	6ZGG C	0.86
7CWL B	6ZGE B	0.86
7CWL B	6ZGE C	0.86
7CWL B	6ZGE A	0.86
6ZGE B	7CWS R	0.86
6ZGG A	7KRQ B	0.86
6ZGG A	7KRQ C	0.86
7LQV A	7DCC E	0.86
7LQV A	6ZGG C	0.86
7BNN C	6ZGG B	0.86
6ZGE C	7CWS R	0.86
6ZGG C	7LRT C	0.86
7CWS R	6ZGE A	0.86
6ZP2 A	7C2L B	0.87
6ZP2 A	7DCC I	0.87
6ZP2 A	7C2L C	0.87
6ZP2 A	7KRQ C	0.87
6ZP2 A	7C2L A	0.87
7C2L B	6ZP2 C	0.87
7C2L B	6ZP2 B	0.87
7DCC I	6ZP2 C	0.87
7DCC I	6ZP2 B	0.87
7CWS O	7DCC E	0.87
7KMK A	7BNN A	0.87
7DCC E	7CWL A	0.87
7C2L C	6ZP2 C	0.87
7C2L C	6ZP2 B	0.87
7KMK B	7CWS R	0.87
7LRT B	6ZGG C	0.87
6ZP2 C	7KRQ C	0.87
6ZP2 C	7C2L A	0.87
6XR8 B	6ZGG B	0.87
6ZP2 B	7KRQ C	0.87
6ZP2 B	7C2L A	0.87
6ZGG B	6XR8 C	0.87
6ZP2 A	7DCC E	0.88
6ZP2 A	6XR8 A	0.88
6ZP2 A	7BNN C	0.88
7CWL B	7KMK B	0.88
7DCC E	6ZP2 C	0.88
7DCC E	7LQV B	0.88
7DCC E	6ZP2 B	0.88
7DCC E	7LQV C	0.88
6XR8 A	6ZP2 C	0.88
6XR8 A	6ZP2 B	0.88
7BNN C	6ZP2 C	0.88
7BNN C	6ZP2 B	0.88
7E8C C	6ZGG C	0.88
6ZGG C	6XR8 B	0.88
7E8C A	6ZGG A	0.89
6VSB Modeled	7KMK A	0.89
6ZP2 A	7KRQ A	0.89
6ZP2 A	7DCC K	0.89
6VSB Modeled Equilibrated	7KMK A	0.89
7KRQ A	6ZP2 C	0.89
7KRQ A	6ZP2 B	0.89
7KRQ A	6ZGG B	0.89
7LRT A	6ZGG B	0.89
6ZP2 C	7DCC K	0.89
6ZGG C	7LQV C	0.89
6ZGG C	6XR8 C	0.89
7DCC K	6ZP2 B	0.89
6ZP2 A	7KRQ B	0.9
6ZP2 A	6XR8 C	0.9
7C2L B	7BNN B	0.9
7C2L B	7BNN A	0.9
7N1U A	6ZGG A	0.9
7BNN B	7MJG C	0.9
7BNN B	7MJG A	0.9
7BNN B	7C2L A	0.9
6ZGG A	7LQV A	0.9
7C2L C	7BNN A	0.9
7KRQ B	6ZP2 C	0.9
7KRQ B	6ZP2 B	0.9
7KRQ B	6ZGG B	0.9
6ZP2 C	6XR8 C	0.9
6ZP2 B	6XR8 C	0.9
7KRQ C	6ZGG B	0.9
7BNN A	7C2L A	0.9
7E8C A	6ZGG B	0.91
6ZP2 A	7LRT A	0.91
6ZP2 A	7LRT B	0.91
7CWL B	6VSB Modeled 200ns	0.91
7BNN B	7C2L C	0.91
6ZGG A	7KMK C	0.91
7DCC I	7LQV A	0.91
7LRT A	6ZP2 C	0.91
7LRT A	6ZP2 B	0.91
6VSB Modeled 200ns	7CWS R	0.91
7LRT B	6ZP2 C	0.91
7LRT B	6ZP2 B	0.91
6ZGG C	7E8C B	0.91
6VSB Modeled	6ZGG C	0.92
6VSB Modeled Equilibrated	6ZGG C	0.92
6ZGG A	7E8C C	0.92
7LQV A	6ZGG B	0.92
7LRT A	6ZGG C	0.92
7KMK C	6ZGG B	0.92
6ZP2 A	6XR8 B	0.93
7CWL B	7DCC I	0.93
7DCC I	7LQV B	0.93
7DCC I	7CWS R	0.93
7DCC I	7LQV C	0.93
6ZP2 C	6XR8 B	0.93
6XR8 B	6ZP2 B	0.93
7CWS Q	7N1U B	0.94
7C2L B	6ZGG C	0.94
6ZGG A	7LQV C	0.94
7CWL C	7N1U B	0.94
7LQV A	7DCC K	0.94
7KRQ A	6ZGG C	0.94
7C2L C	6ZGG C	0.94
7E8C C	6ZGG B	0.94
6ZGG C	7C2L A	0.94
7N1U A	6ZGG B	0.95
6ZGG A	7E8C B	0.95
7KRQ B	6ZGG C	0.95
7LQV B	6ZGG C	0.95
7LQV B	7DCC K	0.95
7DCC K	7LQV C	0.95
7CWS Q	7N1U C	0.96
7CWL C	7N1U C	0.96
7CWL B	7DCC E	0.97
7DCC E	7CWS R	0.97
6ZGG C	7KRQ C	0.97
7E8C B	6ZGG B	0.97
7LQV C	6ZGG B	0.97
7E8C A	6ZP2 A	0.98
7E8C A	6ZP2 C	0.98
7E8C A	6ZP2 B	0.98
6VSB Modeled	7CWL B	0.98
6VSB Modeled	7CWS R	0.98
7CWS Q	7KRQ C	0.98
7CWL B	6VSB Modeled Equilibrated	0.98
7N1U A	6ZGG C	0.98
6VSB Modeled Equilibrated	7CWS R	0.98
7CWL C	7KRQ C	0.98
7N1Q B	7LQV B	0.98
7KMK B	7LQV C	0.98
7CWS Q	7JJI A	0.99
7CWS Q	7E8C C	0.99
7CWS Q	7JJI B	0.99
7CWS Q	7JJI C	0.99
6ZP2 A	7N1U A	0.99
7C2L B	6ZGG B	0.99
7N1U A	6ZP2 C	0.99
7N1U A	6ZP2 B	0.99
7CWL C	7JJI A	0.99
7CWL C	7E8C C	0.99
7CWL C	7JJI B	0.99
7CWL C	7JJI C	0.99
7LQV A	7KMK B	0.99
7C2L C	6ZGG B	0.99
7KMK B	7LQV B	0.99
6ZGG B	7C2L A	0.99
7CWS Q	7E8C B	1
6ZP2 A	7E8C C	1
6ZP2 A	7N1U C	1
6ZP2 A	7N1U B	1
7CWL B	7DCC K	1
7CWL B	6XR8 C	1
6ZGG A	7LQV B	1
6ZGG A	7N1U C	1
7CWL C	7E8C B	1
7N1Q B	7LQV C	1
7E8C C	6ZP2 C	1
7E8C C	6ZP2 B	1
6ZP2 C	7N1U C	1
6ZP2 C	7N1U B	1
7DCC K	7CWS R	1
7N1U C	6ZP2 B	1
7CWS R	6XR8 C	1
6ZP2 B	7N1U B	1
6ZGG A	7N1U B	1.01
7BNM C	7C2L B	1.02
7BNM C	7C2L C	1.02
7BNM C	7C2L A	1.02
7CWL B	7LRT A	1.02
7C2L B	7BNM B	1.02
7C2L B	7BNM A	1.02
6ZGG A	7KMK A	1.02
7BNM B	7C2L C	1.02
7BNM B	7C2L A	1.02
7KMK A	6ZGG B	1.02
7LRT A	7CWS R	1.02
7C2L C	7BNM A	1.02
7BNM A	7C2L A	1.02
7E8C A	7CWS Q	1.03
7E8C A	7CWL C	1.03
7CWS Q	7A25 B	1.03
7CWS Q	7BNN C	1.03
7CWS Q	7KRQ B	1.03
7A25 B	7CWL C	1.03
7CWL C	7BNN C	1.03
7CWL C	7KRQ B	1.03
7LQV B	6ZGG B	1.03
6VSB Modeled	7CWS Q	1.04
6VSB Modeled	7CWL C	1.04
7CWS Q	6VSB Modeled Equilibrated	1.04
7CWS Q	7KRQ A	1.04
6ZP2 A	7E8C B	1.04
7CWL B	7CWS O	1.04
7CWL B	7KRQ A	1.04
7CWL B	7LRT B	1.04
7CWL B	7KRQ B	1.04
7CWL B	6XR8 B	1.04
7CWL B	7CWL A	1.04
7CWL B	7KRQ C	1.04
7C2L B	6ZGG A	1.04
6VSB Modeled Equilibrated	7CWL C	1.04
6ZGG A	7C2L C	1.04
6ZGG A	7C2L A	1.04
7CWS O	7CWS R	1.04
7CWL C	7KRQ A	1.04
7KRQ A	7CWS R	1.04
7LRT B	7CWS R	1.04
7KRQ B	7CWS R	1.04
6ZP2 C	7E8C B	1.04
7LQV B	7N1Q A	1.04
7N1U C	6ZGG B	1.04
6XR8 B	7CWS R	1.04
7CWS R	7CWL A	1.04
7CWS R	7KRQ C	1.04
7E8C B	6ZP2 B	1.04
7CWS Q	7LRT A	1.05
7CWL B	6XR8 A	1.05
7CWL B	7LRT C	1.05
7CWL C	7LRT A	1.05
6XR8 A	7CWS R	1.05
7N1Q A	7LQV C	1.05
7CWS R	7LRT C	1.05
6ZGG B	7N1U B	1.05
6ZP2 A	7MJG B	1.06
7C2L B	7KMK C	1.06
7LQV A	7N1Q B	1.06
7MJG B	6ZP2 C	1.06
7MJG B	6ZP2 B	1.06
7C2L C	7KMK C	1.06
7KMK C	7C2L A	1.06
7CWS Q	6XR8 C	1.07
6ZP2 A	7KMK C	1.07
7C2L B	7BNN C	1.07
7N1Q C	7LQV B	1.07
7CWL C	6XR8 C	1.07
7C2L C	7BNN C	1.07
7BNN C	7C2L A	1.07
6ZP2 C	7KMK C	1.07
7KMK C	6ZP2 B	1.07
7A25 C	7C2L B	1.08
7A25 C	7C2L A	1.08
6ZGG A	7MJG B	1.08
6ZGG C	7N1U C	1.08
7A25 C	7C2L C	1.09
6ZP2 A	7CWS O	1.09
6ZP2 A	7KMK B	1.09
6ZP2 A	7CWL A	1.09
7C2L B	7A25 B	1.09
7C2L B	7E8C C	1.09
7N1Q C	7LQV C	1.09
6ZGG A	7JJI A	1.09
6ZGG A	7JJI B	1.09
6ZGG A	7JJI C	1.09
7CWS O	6ZP2 C	1.09
7CWS O	6ZP2 B	1.09
7A25 B	7C2L C	1.09
7A25 B	7C2L A	1.09
7C2L C	7E8C C	1.09
7E8C C	7C2L A	1.09
7KMK B	6ZP2 C	1.09
7KMK B	6ZP2 B	1.09
6ZP2 C	7CWL A	1.09
6ZP2 B	7CWL A	1.09
7CWS Q	7N1U A	1.1
7CWS Q	7A25 A	1.1
7C2L B	7KMK A	1.1
7N1U A	7CWL C	1.1
7BNN B	7LQV A	1.1
7KMK A	7C2L C	1.1
7KMK A	7C2L A	1.1
7CWL C	7A25 A	1.1
6ZGG C	7N1U B	1.1
6ZP2 A	7MJG C	1.11
6ZP2 A	7MJG A	1.11
7C2L B	7A25 A	1.11
7MJG C	6ZP2 C	1.11
7MJG C	6ZP2 B	1.11
7C2L C	7A25 A	1.11
7A25 A	7C2L A	1.11
6ZP2 C	7MJG A	1.11
7MJG A	6ZP2 B	1.11
7CWS Q	6XR8 B	1.12
7CWL B	7N1U A	1.12
7CWL B	7N1U C	1.12
7N1U A	7CWS R	1.12
7BNN B	7LQV C	1.12
7CWL C	6XR8 B	1.12
7LQV A	7N1Q A	1.12
7LQV A	7LRT C	1.12
7JJI A	6ZGG C	1.12
7JJI A	6ZGG B	1.12
7MJG B	6ZGG B	1.12
7JJI B	6ZGG C	1.12
7JJI B	6ZGG B	1.12
6ZGG C	7JJI C	1.12
7N1U C	7CWS R	1.12
7JJI C	6ZGG B	1.12
7E8C A	7C2L B	1.13
7E8C A	7C2L C	1.13
7E8C A	7C2L A	1.13
7C2L B	7E8C B	1.13
7LQV A	6XR8 A	1.13
7C2L C	7E8C B	1.13
7LRT B	7LQV B	1.13
7LQV B	7LRT C	1.13
7E8C B	7C2L A	1.13
7CWS Q	6ZGE B	1.14
7CWS Q	6ZGE C	1.14
7CWS Q	7LRT C	1.14
7CWS Q	6ZGE A	1.14
7CWL B	7MJG B	1.14
7C2L B	6ZGE B	1.14
7C2L B	6ZGE C	1.14
7C2L B	6ZGE A	1.14
6ZGE B	7CWL C	1.14
6ZGE B	7C2L C	1.14
6ZGE B	7C2L A	1.14
7CWL C	6ZGE C	1.14
7CWL C	7LRT C	1.14
7CWL C	6ZGE A	1.14
7LQV A	7LRT B	1.14
6XR8 A	7LQV B	1.14
7C2L C	6ZGE C	1.14
7C2L C	6ZGE A	1.14
6ZGE C	7C2L A	1.14
7LRT C	7LQV C	1.14
7C2L A	6ZGE A	1.14
7CWS Q	7LRT B	1.15
6ZP2 A	7JJI A	1.15
6ZP2 A	7JJI B	1.15
6ZP2 A	7JJI C	1.15
7CWL B	7N1U B	1.15
7BNN B	7LQV B	1.15
7MJG C	6ZGG A	1.15
6ZGG A	7MJG A	1.15
7CWL C	7LRT B	1.15
7JJI A	6ZP2 C	1.15
7JJI A	6ZP2 B	1.15
6XR8 A	7LQV C	1.15
7MJG B	6ZGG C	1.15
7MJG B	7CWS R	1.15
7LRT B	7LQV C	1.15
7JJI B	6ZP2 C	1.15
7JJI B	6ZP2 B	1.15
6ZP2 C	7JJI C	1.15
7CWS R	7N1U B	1.15
6ZP2 B	7JJI C	1.15
7CWS Q	7A25 C	1.16
7A25 C	7CWL C	1.16
7N1Q C	7LQV A	1.16
7BNM C	7LQV A	1.17
6VSB Modeled	7C2L B	1.17
6VSB Modeled	7C2L C	1.17
6VSB Modeled	7C2L A	1.17
7A25 C	7LQV A	1.17
7C2L B	6VSB Modeled Equilibrated	1.17
6VSB Modeled Equilibrated	7C2L C	1.17
6VSB Modeled Equilibrated	7C2L A	1.17
7BNM B	7LQV A	1.17
7LQV A	6VSB Modeled 200ns	1.17
7LQV A	7BNM A	1.17
7CWS Q	6XR8 A	1.18
7CWS Q	7BNN A	1.18
7A25 C	7LQV C	1.18
7N1U A	7LQV B	1.18
6ZGE B	7LQV A	1.18
7MJG C	6ZGG B	1.18
7CWL C	6XR8 A	1.18
7CWL C	7BNN A	1.18
7LQV A	6ZGE C	1.18
7LQV A	6XR8 B	1.18
7LQV A	6ZGE A	1.18
6VSB Modeled 200ns	7LQV B	1.18
6VSB Modeled 200ns	7LQV C	1.18
7LQV B	6XR8 B	1.18
7MJG A	6ZGG B	1.18
7BNM C	7LQV C	1.19
7A25 C	7LQV B	1.19
6ZP2 A	7KMK A	1.19
7CWL B	7MJG C	1.19
6ZGE B	7LQV B	1.19
7MJG C	7CWS R	1.19
6ZGG A	7CWS O	1.19
6ZGG A	7CWL A	1.19
7BNM B	7LQV C	1.19
7KMK A	6ZP2 C	1.19
7KMK A	6ZP2 B	1.19
7LQV A	7A25 A	1.19
6ZGE C	7LQV B	1.19
7BNM A	7LQV C	1.19
7LQV B	6ZGE A	1.19
6XR8 B	7LQV C	1.19
7BNM C	7LQV B	1.2
7CWL B	7JJI A	1.2
7CWL B	7JJI B	1.2
7CWL B	7MJG A	1.2
7CWL B	7JJI C	1.2
7C2L B	6VSB Modeled 200ns	1.2
7N1U A	7LQV A	1.2
7N1U A	7LQV C	1.2
6ZGE B	7LQV C	1.2
7BNM B	7LQV B	1.2
7JJI A	7CWS R	1.2
7C2L C	6VSB Modeled 200ns	1.2
6ZGE C	7LQV C	1.2
6VSB Modeled 200ns	7C2L A	1.2
7BNM A	7LQV B	1.2
7JJI B	7CWS R	1.2
7MJG A	7CWS R	1.2
7CWS R	7JJI C	1.2
7KMK C	7LQV C	1.2
7LQV C	6ZGE A	1.2
7CWS O	6ZGG B	1.21
7LQV A	7KMK C	1.21
7A25 A	7LQV B	1.21
7A25 A	7LQV C	1.21
7LQV B	7KMK C	1.21
7LQV B	6XR8 C	1.21
7CWL A	6ZGG B	1.21
7BNM C	7CWS Q	1.22
7BNM C	7CWL C	1.22
7CWS Q	7BNM B	1.22
7CWS Q	7BNM A	1.22
7CWS Q	7KMK C	1.22
7C2L B	7CWS O	1.22
7C2L B	7CWL A	1.22
7MJG C	6ZGG C	1.22
7CWS O	7C2L C	1.22
7CWS O	7C2L A	1.22
7BNM B	7CWL C	1.22
7CWL C	7BNM A	1.22
7CWL C	7KMK C	1.22
7LQV A	6XR8 C	1.22
7C2L C	7CWL A	1.22
6ZGG C	7MJG A	1.22
7CWL A	7C2L A	1.22
7C2L B	7KMK B	1.23
7LRT A	7LQV B	1.23
7C2L C	7KMK B	1.23
7KMK B	7C2L A	1.23
7LQV C	6XR8 C	1.23
7CWS Q	6VSB Modeled 200ns	1.24
7CWS O	6ZGG C	1.24
7KMK A	7LQV C	1.24
7A25 B	7LQV A	1.24
7CWL C	6VSB Modeled 200ns	1.24
7LQV A	7LRT A	1.24
6ZGG C	7CWL A	1.24
7KMK A	7LQV A	1.25
7KMK A	7LQV B	1.25
7LRT A	7LQV C	1.25
7E8C A	7LQV A	1.26
7C2L B	7DCC I	1.26
7C2L B	6XR8 C	1.26
7DCC I	7C2L C	1.26
7DCC I	7C2L A	1.26
7A25 B	7LQV C	1.26
7LQV A	7KRQ A	1.26
7LQV A	7BNN A	1.26
7KRQ A	7LQV B	1.26
7C2L C	6XR8 C	1.26
7KRQ B	7LQV B	1.26
6XR8 C	7C2L A	1.26
7E8C A	7LQV B	1.27
7E8C A	7LQV C	1.27
7C2L B	7LRT A	1.27
7A25 B	7LQV B	1.27
7LQV A	7KRQ B	1.27
7KRQ A	7LQV C	1.27
7LRT A	7C2L C	1.27
7LRT A	7C2L A	1.27
7C2L B	7KRQ C	1.28
7C2L C	7KRQ C	1.28
7KRQ B	7LQV C	1.28
7KRQ C	7C2L A	1.28
7CWS Q	7KMK A	1.29
7C2L B	7KRQ A	1.29
7C2L B	7DCC E	1.29
7C2L B	7KRQ B	1.29
7KMK A	7CWL C	1.29
7KRQ A	7C2L C	1.29
7KRQ A	7C2L A	1.29
7DCC E	7C2L C	1.29
7DCC E	7C2L A	1.29
7C2L C	7KRQ B	1.29
7KRQ B	7C2L A	1.29
7C2L B	6XR8 B	1.3
7LQV A	7E8C B	1.3
7LQV A	7KRQ C	1.3
7JJI A	7LQV B	1.3
7C2L C	6XR8 B	1.3
7BNN C	7LQV B	1.3
7JJI B	7LQV B	1.3
7LQV B	7E8C B	1.3
7LQV B	7JJI C	1.3
7LQV B	7KRQ C	1.3
6XR8 B	7C2L A	1.3
7E8C B	7LQV C	1.3
7LQV C	7BNN A	1.3
7C2L B	6XR8 A	1.31
7C2L B	7LRT B	1.31
7C2L B	7DCC K	1.31
7C2L B	7LRT C	1.31
7LQV A	7BNN C	1.31
7LQV A	7E8C C	1.31
6XR8 A	7C2L C	1.31
6XR8 A	7C2L A	1.31
7C2L C	7LRT B	1.31
7C2L C	7DCC K	1.31
7C2L C	7LRT C	1.31
7BNN C	7LQV C	1.31
7LRT B	7C2L A	1.31
7DCC K	7C2L A	1.31
7LRT C	7C2L A	1.31
6ZP2 A	7LQV A	1.32
7LQV A	6ZP2 C	1.32
7LQV A	6ZP2 B	1.32
7E8C C	7LQV B	1.32
7E8C C	7LQV C	1.32
7LQV C	7KRQ C	1.32
7LQV B	7BNN A	1.33
7CWS Q	6ZP2 A	1.34
7CWS Q	6ZP2 C	1.34
7CWS Q	6ZP2 B	1.34
6ZP2 A	7CWL C	1.34
7C2L B	7N1U C	1.34
7CWL C	6ZP2 C	1.34
7CWL C	6ZP2 B	1.34
7LQV A	7JJI A	1.34
7LQV A	7JJI B	1.34
7LQV A	7JJI C	1.34
7JJI A	7LQV C	1.34
7C2L C	7N1U C	1.34
7JJI B	7LQV C	1.34
7N1U C	7C2L A	1.34
7LQV C	7JJI C	1.34
7CWS Q	7DCC I	1.35
7CWS Q	7DCC K	1.35
7C2L B	7MJG B	1.35
7DCC I	7CWL C	1.35
7CWL C	7DCC K	1.35
7MJG B	7C2L C	1.35
7MJG B	7C2L A	1.35
7LQV B	7N1U C	1.35
7LQV B	7N1U B	1.35
7CWS Q	7KMK B	1.36
7C2L B	7N1U B	1.36
7CWL C	7KMK B	1.36
7N1U B	7C2L A	1.36
6ZP2 A	7LQV C	1.37
7C2L C	7N1U B	1.37
6ZP2 C	7LQV C	1.37
6ZP2 B	7LQV C	1.37
7C2L B	7N1U A	1.38
7N1U A	7C2L C	1.38
7N1U A	7C2L A	1.38
7LQV A	7N1U C	1.38
7LQV A	7N1U B	1.38
7N1U C	7LQV C	1.38
7LQV C	7N1U B	1.38
6VSB Modeled	7LQV A	1.39
7CWS Q	7BNN B	1.39
7C2L B	7MJG C	1.39
7C2L B	7MJG A	1.39
7BNN B	7CWL C	1.39
6VSB Modeled Equilibrated	7LQV A	1.39
7MJG C	7C2L C	1.39
7MJG C	7C2L A	1.39
7C2L C	7MJG A	1.39
7MJG A	7C2L A	1.39
7MJG B	7LQV B	1.4
6VSB Modeled	7LQV B	1.41
6VSB Modeled	7LQV C	1.41
7CWS Q	7C2L B	1.41
7CWS Q	7DCC E	1.41
7CWS Q	7C2L C	1.41
7CWS Q	7C2L A	1.41
7C2L B	7CWL C	1.41
6VSB Modeled Equilibrated	7LQV B	1.41
6VSB Modeled Equilibrated	7LQV C	1.41
7CWL C	7DCC E	1.41
7CWL C	7C2L C	1.41
7CWL C	7C2L A	1.41
7CWS Q	7CWL B	1.42
7CWS Q	7CWS R	1.42
6ZP2 A	7LQV B	1.42
7CWL B	7CWL C	1.42
7CWL C	7CWS R	1.42
6ZP2 C	7LQV B	1.42
7LQV B	6ZP2 B	1.42
7CWL B	7LQV A	1.43
7LQV A	7MJG B	1.43
7LQV A	7CWS R	1.43
7MJG B	7LQV C	1.43
7CWL B	7LQV C	1.44
7C2L B	7JJI A	1.44
7C2L B	7JJI B	1.44
7C2L B	7JJI C	1.44
7JJI A	7C2L C	1.44
7JJI A	7C2L A	1.44
7C2L C	7JJI B	1.44
7C2L C	7JJI C	1.44
7JJI B	7C2L A	1.44
7CWS R	7LQV C	1.44
7JJI C	7C2L A	1.44
7LQV B	7MJG A	1.45
7MJG C	7LQV B	1.46
7LQV A	7MJG A	1.48
7MJG A	7LQV C	1.48
7MJG C	7LQV A	1.49
7MJG C	7LQV C	1.49
7CWL B	7LQV B	1.5
7LQV B	7CWS R	1.5
7CWS O	7LQV B	1.57
7LQV B	7CWL A	1.57
7CWS Q	6ZGG A	1.59
7CWS Q	6ZGG B	1.59
6ZGG A	7CWL C	1.59
7CWL C	6ZGG B	1.59
7CWS O	7LQV C	1.6
7CWL A	7LQV C	1.6
7CWS O	7LQV A	1.62
7LQV A	7CWL A	1.62
7JJI A	7N1Q B	1.63
7N1Q B	7JJI B	1.63
7N1Q B	7JJI C	1.63
7DCC E	7N1Q B	1.64
7N1Q B	7DCC K	1.64
7DCC I	7N1Q B	1.65
7N1Q B	6ZGG C	1.65
7JJI A	7N1Q A	1.66
7JJI B	7N1Q A	1.66
7N1Q A	7JJI C	1.66
7N1U A	7N1Q B	1.67
7N1Q C	7JJI A	1.67
7N1Q C	7JJI B	1.67
7N1Q C	7JJI C	1.67
7N1Q B	7KMK B	1.67
7CWS Q	6ZGG C	1.68
7CWL C	6ZGG C	1.68
7N1Q B	7LRT B	1.68
7DCC K	7N1Q A	1.68
7N1Q C	7DCC K	1.69
7DCC I	7N1Q A	1.69
7DCC E	7N1Q A	1.69
7N1Q B	7N1U C	1.69
7KMK B	7N1Q A	1.69
6ZGG C	7N1Q A	1.69
7N1Q C	7DCC E	1.7
7N1Q C	7KMK B	1.7
7LRT A	7N1Q B	1.7
7N1Q B	7N1U B	1.7
7N1U A	7N1Q A	1.71
7N1Q C	7DCC I	1.71
6ZGG A	7N1Q B	1.71
7N1Q B	6XR8 B	1.71
7C2L B	7LQV A	1.72
7N1U A	7N1Q C	1.72
7N1Q C	6ZGG C	1.72
7N1Q C	7N1U C	1.72
7LQV A	7C2L C	1.72
7LQV A	7C2L A	1.72
7N1Q B	6ZGG B	1.72
7N1Q B	6XR8 C	1.72
7LRT B	7N1Q A	1.72
7N1U C	7N1Q A	1.72
7N1Q C	7LRT B	1.73
7MJG C	7N1Q B	1.73
7LRT A	7N1Q A	1.73
7N1Q B	7MJG B	1.73
7N1Q B	7MJG A	1.73
7N1Q A	7N1U B	1.73
7N1Q C	7LRT A	1.74
7N1Q C	7N1U B	1.74
6XR8 A	7N1Q B	1.74
6XR8 B	7N1Q A	1.74
7C2L B	7LQV C	1.75
6ZGE B	7N1Q B	1.75
7N1Q C	6XR8 B	1.75
7N1Q C	7MJG A	1.75
7N1Q B	7BNN C	1.75
7N1Q B	6ZGE C	1.75
7N1Q B	6ZGE A	1.75
7C2L C	7LQV C	1.75
7N1Q A	7MJG A	1.75
7LQV C	7C2L A	1.75
7N1Q C	7MJG C	1.76
7N1Q C	7MJG B	1.76
7N1Q C	6XR8 C	1.76
7MJG C	7N1Q A	1.76
6ZGG A	7N1Q A	1.76
7KMK A	7N1Q B	1.76
7MJG B	7N1Q A	1.76
7N1Q A	6XR8 C	1.76
7A25 C	7N1Q B	1.77
7N1Q C	7KMK A	1.77
7N1Q C	7BNN C	1.77
7KMK A	7N1Q A	1.77
7KRQ A	7N1Q B	1.77
7N1Q B	6VSB Modeled 200ns	1.77
7N1Q B	7KRQ B	1.77
7N1Q B	7KMK C	1.77
7BNN C	7N1Q A	1.77
7N1Q A	6ZGG B	1.77
7BNN B	7N1Q B	1.78
6ZGE B	7N1Q A	1.78
7N1Q C	7KMK C	1.78
7CWS O	7N1Q B	1.78
6XR8 A	7N1Q A	1.78
7N1Q B	7LRT C	1.78
7N1Q B	7CWL A	1.78
6ZGE C	7N1Q A	1.78
7N1Q A	6ZGE A	1.78
7BNM C	7N1Q B	1.79
7E8C A	7N1Q B	1.79
6ZGE B	7N1Q C	1.79
7N1Q C	7CWS O	1.79
7N1Q C	6XR8 A	1.79
7N1Q C	6ZGE C	1.79
7N1Q C	7CWL A	1.79
7N1Q C	6ZGE A	1.79
7CWS O	7N1Q A	1.79
7BNM B	7N1Q B	1.79
7N1Q B	7BNM A	1.79
7N1Q A	7KMK C	1.79
7N1Q A	7CWL A	1.79
7A25 C	7N1Q C	1.8
7A25 C	7N1Q A	1.8
7N1Q C	6ZGG A	1.8
7KRQ A	7N1Q A	1.8
7N1Q B	7A25 A	1.8
7N1Q B	7KRQ C	1.8
6VSB Modeled 200ns	7N1Q A	1.8
7KRQ B	7N1Q A	1.8
7E8C A	7N1Q C	1.81
7E8C A	7N1Q A	1.81
7C2L B	7LQV B	1.81
7N1Q C	7KRQ A	1.81
7N1Q C	6VSB Modeled 200ns	1.81
7N1Q C	7KRQ B	1.81
7N1Q C	6ZGG B	1.81
7N1Q B	7E8C B	1.81
7C2L C	7LQV B	1.81
7LQV B	7C2L A	1.81
7BNM C	7N1Q A	1.82
7BNN B	7N1Q A	1.82
7BNM B	7N1Q A	1.82
7BNM A	7N1Q A	1.82
7N1Q A	7LRT C	1.82
7BNM C	7N1Q C	1.83
7BNN B	7N1Q C	1.83
7N1Q C	7BNM B	1.83
7N1Q C	7BNM A	1.83
7N1Q C	7E8C B	1.83
7N1Q C	7LRT C	1.83
7A25 B	7N1Q B	1.83
7A25 A	7N1Q A	1.83
7N1Q A	7E8C B	1.83
7N1Q C	7A25 A	1.84
7N1Q C	7KRQ C	1.84
7N1Q B	7E8C C	1.84
7N1Q A	7KRQ C	1.84
6VSB Modeled	7N1Q B	1.85
7CWS Q	7N1Q C	1.85
7CWS Q	7N1Q B	1.85
7CWS Q	7N1Q A	1.85
6VSB Modeled Equilibrated	7N1Q B	1.85
7N1Q C	7CWL C	1.85
7N1Q C	7E8C C	1.85
7A25 B	7N1Q A	1.85
7CWL C	7N1Q B	1.85
7CWL C	7N1Q A	1.85
7E8C C	7N1Q A	1.85
7N1Q C	7A25 B	1.86
6VSB Modeled	7N1Q A	1.88
6VSB Modeled Equilibrated	7N1Q A	1.88
6VSB Modeled	7N1Q C	1.89
6VSB Modeled Equilibrated	7N1Q C	1.89
7N1Q B	7BNN A	1.99
7N1Q A	7BNN A	2.02
7N1Q C	7BNN A	2.03
6ZP2 A	7N1Q B	2.04
7N1Q B	6ZP2 C	2.04
7N1Q B	6ZP2 B	2.04
7CWL B	7N1Q B	2.09
7N1Q B	7CWS R	2.09
6ZP2 A	7N1Q A	2.1
6ZP2 C	7N1Q A	2.1
7N1Q A	6ZP2 B	2.1
7CWS Q	7LQV B	2.11
7CWL B	7N1Q C	2.11
7CWL B	7N1Q A	2.11
7N1Q C	7CWS R	2.11
7CWL C	7LQV B	2.11
7N1Q A	7CWS R	2.11
6ZP2 A	7N1Q C	2.14
7N1Q C	6ZP2 C	2.14
7N1Q C	6ZP2 B	2.14
7CWS Q	7LQV A	2.15
7CWS Q	7LQV C	2.15
7CWL C	7LQV A	2.15
7CWL C	7LQV C	2.15
7C2L B	7N1Q B	2.31
7N1Q B	7C2L A	2.31
7C2L B	7N1Q A	2.32
7N1Q B	7C2L C	2.32
7C2L C	7N1Q A	2.32
7N1Q A	7C2L A	2.32
7C2L B	7N1Q C	2.33
7N1Q C	7C2L C	2.33
7N1Q C	7C2L A	2.33
