## Supplementary material for "Potential autoimmunity resulting from molecular mimicry between SARS-CoV-2 Spike and human proteins": TableS4

### Sheet: Table S4
Table S4: Distribution of MaSIF binding scores
AB - antibody protein in format 'PDB ID'_'AB chain'
AG - antigen protein in format 'PDB ID'_'AG chain'
label - the type of patch pairs ("Random" for 2 random patches, "Spike-Ab" for patches in the interaction region of the Spike with its own antibodies "hTPO-TN1" for patches in the hTPO-TN1 interface, and "Spike-TN1" for matching the patches from Spike TQLPP motif with TN1.)
Contact AB - the location of the antibody patch in the format 'Chain':'residue ID'
Contact AG - the location of the antigen patch in the format 'Chain':'residue ID'
MaSIF binding score - the distance between descriptors of two selected patches. Lower score represents a better binding
AB	AG	label	Contact AB	Contact AG	MaSIF binding score
6ZXN_D	6ZXN_A	Random	D:34	A:348	2.76531
6ZXN_D	6ZXN_A	Random	D:34	A:864	2.28552
6ZXN_E	6ZXN_B	Random	E:101	B:229	2.40351
6ZXN_E	6ZXN_B	Random	E:34	B:1140	3.28892
6ZXN_E	6ZXN_B	Random	E:34	B:136	4.54247
6ZXN_F	6ZXN_C	Random	F:100	C:147	3.70919
7C2L_HL	7C2L_A	Random	H:102	A:364	3.14502
7C2L_HL	7C2L_A	Random	H:31	A:796	2.85055
7C2L_IM	7C2L_B	Random	I:102	B:1113	2.53034
7C2L_JN	7C2L_C	Random	J:102	C:87	3.98499
7C2L_JN	7C2L_C	Random	J:31	C:427	4.29965
7CWM_GJ	7CWM_B	Random	G:101	B:24	3.0037
7CWM_IK	7CWM_C	Random	I:99	C:366	3.05864
7CWN_HN	7CWN_C	Random	N:93	C:579	2.66363
7CWS_ED	7CWS_Q	Random	D:93	Q:158	3.29053
7CWS_GF	7CWS_R	Random	G:59	R:1092	2.87278
7CWS_GF	7CWS_R	Random	G:59	R:33	3.48919
7CWS_IH	7CWS_O	Random	H:93	O:113	3.76137
7CWS_LC	7CWS_Q	Random	L:32	Q:554	4.21282
7CWS_LC	7CWS_Q	Random	L:32	Q:56	2.57094
7CWS_NK	7CWS_O	Random	N:32	O:1045	5.83303
7CWS_NK	7CWS_O	Random	N:32	O:331	2.9707
7CWS_PM	7CWS_R	Random	P:32	R:1038	2.39179
7CWS_PM	7CWS_R	Random	P:32	R:610	2.90145
7CWS_PM	7CWS_R	Random	P:32	R:941	3.19518
7CWT_GF	7CWT_B	Random	G:52	B:375	2.35834
7CWT_GF	7CWT_B	Random	G:53	B:334	2.35137
7CWT_GF	7CWT_B	Random	G:53	B:486	2.49115
7CWT_LH	7CWT_A	Random	L:32	A:1012	3.09511
7CWT_LH	7CWT_A	Random	L:32	A:262	2.9887
7CWT_PM	7CWT_C	Random	P:32	C:178	4.48106
7CWT_PM	7CWT_C	Random	P:32	C:666	2.76524
7CWU_HL	7CWU_B	Random	H:101	B:74	3.29552
7CWU_JF	7CWU_A	Random	J:32	A:212	4.04697
7CWU_JF	7CWU_A	Random	J:32	A:771	3.96403
7CWU_JF	7CWU_A	Random	J:32	A:947	2.62392
7CWU_MR	7CWU_C	Random	M:104	C:485	2.23272
7CWU_MR	7CWU_C	Random	M:99	C:388	3.79669
7CWU_NG	7CWU_B	Random	N:32	B:532	4.1473
7CWU_NG	7CWU_B	Random	N:32	B:556	5.0214
7CWU_OS	7CWU_A	Random	O:35	A:280	3.12383
7D4G_NG	7D4G_B	Random	N:32	B:209	2.38255
7D4G_NG	7D4G_B	Random	N:32	B:212	4.30276
7D4G_NG	7D4G_B	Random	N:32	B:28	4.19468
7DD2_AB	7DD2_C	Random	B:28	C:157	2.38482
7DD2_AB	7DD2_C	Random	B:28	C:518	2.72935
7DD2_AB	7DD2_C	Random	B:28	C:702	5.39315
7DK5_ab	7DK5_A	Random	a:101	A:535	3.69385
7DK5_ab	7DK5_A	Random	a:102	A:1027	4.32494
7DK5_ab	7DK5_A	Random	a:102	A:1071	5.62803
7DK5_ab	7DK5_A	Random	a:102	A:606	3.84941
7DK5_ab	7DK5_A	Random	a:102	A:658	4.14189
7DK6_ab	7DK6_A	Random	a:100	A:1097	3.29198
7DK6_ab	7DK6_A	Random	a:102	A:932	4.02331
7DK6_ab	7DK6_A	Random	b:32	A:1076	3.32937
7DK6_cd	7DK6_B	Random	c:102	B:40	4.00365
7DK6_cd	7DK6_B	Random	c:102	B:717	3.65252
7DK7_cd	7DK7_B	Random	c:100	B:23	5.62864
7DK7_cd	7DK7_B	Random	c:100	B:739	3.24091
7DK7_cd	7DK7_B	Random	c:102	B:857	2.41809
7DK7_ef	7DK7_C	Random	e:102	C:704	3.81609
7E7X_HL	7E7X_A	Random	H:109	A:147	6.11818
7E7X_HL	7E7X_A	Random	H:109	A:148	3.4999
7E7X_HL	7E7X_A	Random	H:109	A:249	2.1176
7E7X_HL	7E7X_A	Random	H:109	A:251	4.4966
7E7X_MN	7E7X_B	Random	M:100	B:113	3.47827
7E7X_MN	7E7X_B	Random	M:100	B:40	3.06712
7E8C_DE	7E8C_C	Random	D:32	C:494	2.15313
7E8C_DE	7E8C_C	Random	D:32	C:826	3.16883
7E8C_HL	7E8C_A	Random	H:102	A:514	3.32019
7E8C_HL	7E8C_A	Random	H:102	A:945	5.43393
7E8C_MJ	7E8C_A	Random	M:103	A:22	3.57974
7E8C_MJ	7E8C_A	Random	M:103	A:589	2.87437
7E8C_NP	7E8C_B	Random	N:53	B:210	3.03122
7E8C_NP	7E8C_B	Random	N:97	B:284	3.66201
7E8C_OQ	7E8C_A	Random	O:97	A:804	2.68634
7E8C_OQ	7E8C_A	Random	O:99	A:810	5.74764
7E8C_SU	7E8C_C	Random	S:106	C:527	4.25415
7E8C_TV	7E8C_B	Random	T:102	B:99	3.36859
7E8C_TV	7E8C_B	Random	T:106	B:639	3.14097
7E8F_HL	7E8F_A	Random	H:100	A:41	2.75554
7K43_CD	7K43_B	Random	C:102	B:32	2.94988
7K43_CD	7K43_B	Random	C:29	B:167	2.6955
7K43_CD	7K43_B	Random	C:30	B:699	2.29969
7K43_FG	7K43_E	Random	F:102	E:49	3.725
7K43_FG	7K43_E	Random	F:30	E:360	2.74514
7K43_HL	7K43_A	Random	H:102	A:1009	3.49009
7KMK_HL	7KMK_A	Random	H:38	A:745	3.9724
7KMK_IM	7KMK_B	Random	I:110	B:896	4.64597
7KML_HL	7KML_A	Random	H:38	A:921	4.69534
7KML_HL	7KML_A	Random	L:114	A:381	3.2179
7KML_IM	7KML_B	Random	I:110	B:499	3.7318
7KML_IM	7KML_B	Random	I:110	B:606	3.24491
7KML_IM	7KML_B	Random	I:110	B:659	3.42151
7KML_IM	7KML_B	Random	I:110	B:97	2.83663
7KML_IM	7KML_B	Random	M:114	B:616	2.79885
7KML_JN	7KML_C	Random	J:110	C:751	3.74286
7KML_JN	7KML_C	Random	J:110	C:918	4.50391
7KML_JN	7KML_C	Random	J:110	C:925	2.97972
7KML_JN	7KML_C	Random	J:38	C:788	5.99647
7KML_JN	7KML_C	Random	N:114	C:294	3.24824
7KML_JN	7KML_C	Random	N:114	C:654	4.24517
7KQB_HL	7KQB_A	Random	H:33	A:309	5.09656
7KQB_HL	7KQB_A	Random	H:33	A:338	4.74071
7KQB_HL	7KQB_A	Random	H:33	A:784	3.5401
7KQB_KJ	7KQB_C	Random	K:101	C:1117	3.36548
7KQB_KJ	7KQB_C	Random	K:101	C:521	2.0713
7KQB_KJ	7KQB_C	Random	K:33	C:190	4.0822
7KQE_HL	7KQE_A	Random	H:100	A:440	4.49055
7KQE_HL	7KQE_A	Random	H:100	A:468	2.94725
7KQE_IN	7KQE_B	Random	I:100	B:536	3.85275
7KQE_IN	7KQE_B	Random	I:100	B:571	3.02787
7KQE_JM	7KQE_C	Random	J:100	C:983	3.76283
7KXJ_HL	7KXJ_A	Random	H:38	A:245	5.50765
7KXJ_HL	7KXJ_A	Random	H:38	A:366	7.54183
7KXJ_HL	7KXJ_A	Random	H:40	A:516	6.52007
7KXJ_HL	7KXJ_A	Random	H:56	A:479	5.09826
7KXJ_HL	7KXJ_A	Random	L:114	A:646	2.12593
7KXJ_IM	7KXJ_B	Random	I:38	B:134	6.03406
7KXJ_IM	7KXJ_B	Random	I:38	B:413	6.20238
7KXJ_IM	7KXJ_B	Random	I:38	B:46	3.32367
7KXJ_IM	7KXJ_B	Random	I:38	B:960	6.05056
7KXK_HL	7KXK_A	Random	H:109	A:385	4.08456
7KXK_HL	7KXK_A	Random	H:109	A:814	4.36416
7KXK_IM	7KXK_B	Random	I:109	B:990	3.25793
7KXK_JN	7KXK_C	Random	J:109	C:1127	4.19682
7KXK_JN	7KXK_C	Random	J:109	C:222	4.17481
7KXK_JN	7KXK_C	Random	J:109	C:316	3.59513
7L2C_CD	7L2C_B	Random	C:31	B:74	3.38977
7L2C_HL	7L2C_A	Random	H:27	A:97	3.41285
7L2C_HL	7L2C_A	Random	H:96	A:287	2.59377
7L2D_HL	7L2D_A	Random	H:1	A:547	3.62252
7L2E_GJ	7L2E_B	Random	G:100	B:481	5.29761
7L2E_GJ	7L2E_B	Random	G:100	B:987	4.59549
7L2E_GJ	7L2E_B	Random	G:33	B:328	3.41007
7L2E_HL	7L2E_A	Random	H:100	A:1092	4.37684
7L2E_IK	7L2E_C	Random	I:100	C:562	4.94654
7L2E_IK	7L2E_C	Random	I:100	C:701	5.56532
7L2E_IK	7L2E_C	Random	I:33	C:954	4.45687
7L2F_GJ	7L2F_C	Random	G:100	C:28	2.10717
7L2F_GJ	7L2F_C	Random	G:100	C:813	4.53507
7L2F_HL	7L2F_A	Random	H:100	A:151	2.44489
7L2F_HL	7L2F_A	Random	H:100	A:218	2.11722
7L2F_HL	7L2F_A	Random	H:100	A:440	2.7222
7L2F_HL	7L2F_A	Random	H:100	A:474	3.16376
7L2F_HL	7L2F_A	Random	H:100	A:52	3.41906
7L2F_HL	7L2F_A	Random	H:100	A:560	2.44986
7L2F_HL	7L2F_A	Random	H:100	A:983	4.13449
7L2F_IK	7L2F_B	Random	I:100	B:1083	4.18523
7L2F_IK	7L2F_B	Random	I:100	B:303	3.44281
7L2F_IK	7L2F_B	Random	I:100	B:375	2.22881
7L2F_IK	7L2F_B	Random	I:100	B:603	3.15549
7L2F_IK	7L2F_B	Random	I:100	B:64	2.19159
7L2F_IK	7L2F_B	Random	I:100	B:773	2.78436
7L2F_IK	7L2F_B	Random	I:100	B:957	3.08535
7LQV_HL	7LQV_A	Random	H:100	A:251	6.20365
7LQV_HL	7LQV_A	Random	H:100	A:439	3.44527
7LQV_HL	7LQV_A	Random	H:100	A:711	3.53723
7LQV_WX	7LQV_B	Random	W:100	B:426	2.73074
7LQV_WX	7LQV_B	Random	W:100	B:490	4.51106
7LQV_WX	7LQV_B	Random	W:100	B:914	3.24516
7LQV_YZ	7LQV_C	Random	Y:100	C:421	3.2949
7LQV_YZ	7LQV_C	Random	Y:100	C:661	3.78495
7LQV_YZ	7LQV_C	Random	Y:100	C:921	3.86548
7LRT_DE	7LRT_C	Random	D:100	C:1039	2.64882
7LRT_FG	7LRT_B	Random	F:33	B:585	5.41706
7LRT_HL	7LRT_A	Random	H:100	A:1119	5.0535
7LRT_HL	7LRT_A	Random	L:32	A:17	3.48566
7LS9_DF	7LS9_B	Random	D:100	B:764	2.67293
7LS9_DF	7LS9_B	Random	D:98	B:1141	2.28684
7LS9_DF	7LS9_B	Random	D:99	B:24	3.67576
7LS9_EG	7LS9_C	Random	E:100	C:153	5.63649
7LS9_EG	7LS9_C	Random	E:100	C:613	2.73018
7LS9_EG	7LS9_C	Random	E:100	C:796	3.78209
7LS9_EG	7LS9_C	Random	E:100	C:913	2.06014
7LS9_EG	7LS9_C	Random	E:98	C:441	2.45033
7LS9_EG	7LS9_C	Random	E:99	C:177	3.66626
7LS9_EG	7LS9_C	Random	E:99	C:675	2.99176
7LS9_HL	7LS9_A	Random	H:100	A:1095	3.73997
7LS9_HL	7LS9_A	Random	H:100	A:276	4.54113
7LXW_HL	7LXW_A	Random	H:106	A:102	4.53965
7LXW_HL	7LXW_A	Random	H:106	A:137	3.40656
7LXW_HL	7LXW_A	Random	H:106	A:152	5.96754
7LXW_HL	7LXW_A	Random	H:106	A:155	3.17933
7LXW_HL	7LXW_A	Random	H:106	A:67	4.89232
7LXW_HL	7LXW_A	Random	H:106	A:85	5.38479
7LXX_HL	7LXX_A	Random	H:105	A:22	2.83423
7LXZ_ED	7LXZ_A	Random	E:30	A:1020	2.4655
7LXZ_ED	7LXZ_A	Random	E:30	A:1048	2.72537
7LXZ_ED	7LXZ_A	Random	E:30	A:493	3.9708
7LXZ_FC	7LXZ_B	Random	F:30	B:1098	2.24836
7LXZ_FC	7LXZ_B	Random	F:30	B:1144	5.30514
7LXZ_FC	7LXZ_B	Random	F:30	B:862	3.2384
7LXZ_ML	7LXZ_K	Random	M:102	K:790	2.65409
7LXZ_ML	7LXZ_K	Random	M:30	K:764	2.8847
7LY0_HL	7LY0_A	Random	H:50	A:151	3.28782
7LY0_HL	7LY0_A	Random	H:52	A:251	2.65092
7LY3_DC	7LY3_A	Random	D:52	A:158	4.29838
7LY3_DC	7LY3_A	Random	D:52	A:23	2.53853
7LY3_DC	7LY3_A	Random	D:52	A:78	5.43227
7LY3_FE	7LY3_B	Random	F:33	B:254	4.84108
7LY3_FE	7LY3_B	Random	F:52	B:154	4.91464
7LY3_FE	7LY3_B	Random	F:52	B:294	5.38462
7LY3_FE	7LY3_B	Random	F:53	B:11	4.33447
7LY3_FE	7LY3_B	Random	F:53	B:61	3.79105
7M6E_DC	7M6E_E	Random	D:97	E:538	2.35788
7M6E_DC	7M6E_E	Random	D:99	E:702	5.69103
7M8J_HL	7M8J_A	Random	H:114	A:211	3.75422
7MJH_D	7MJH_A	Random	D:119	A:319	3.23974
7MJH_D	7MJH_A	Random	D:71	A:1130	3.39954
7MJH_D	7MJH_A	Random	D:71	A:917	3.44008
7MJH_E	7MJH_B	Random	E:71	B:41	2.74587
7MJH_E	7MJH_B	Random	E:71	B:577	2.84029
7MJH_E	7MJH_B	Random	E:71	B:643	1.83779
7MJH_E	7MJH_B	Random	E:71	B:667	2.68913
7MJH_F	7MJH_C	Random	F:71	C:1077	3.73638
7MJH_F	7MJH_C	Random	F:71	C:1129	2.48696
7MJJ_DE	7MJJ_A	Random	D:100	A:884	3.53826
7MJJ_DE	7MJJ_A	Random	D:33	A:1005	3.24063
7MJJ_DE	7MJJ_A	Random	D:33	A:1038	4.52093
7MJJ_DE	7MJJ_A	Random	D:33	A:1073	4.69606
7MJJ_DE	7MJJ_A	Random	D:33	A:329	2.8144
7MJJ_DE	7MJJ_A	Random	D:33	A:369	2.80738
7MJJ_DE	7MJJ_A	Random	D:33	A:492	2.08639
7MJJ_DE	7MJJ_A	Random	D:33	A:551	2.33853
7MJJ_DE	7MJJ_A	Random	D:33	A:556	4.62316
7MJJ_DE	7MJJ_A	Random	D:33	A:656	2.74454
7MJJ_DE	7MJJ_A	Random	D:33	A:702	4.84312
7MJJ_DE	7MJJ_A	Random	D:52	A:323	4.27114
7MJJ_DE	7MJJ_A	Random	D:52	A:713	2.89227
7MJJ_DE	7MJJ_A	Random	D:53	A:490	2.82661
7MJJ_FG	7MJJ_B	Random	F:33	B:1013	3.03065
7MJJ_FG	7MJJ_B	Random	F:33	B:1117	2.51142
7MJJ_FG	7MJJ_B	Random	F:33	B:167	3.44268
7MJJ_FG	7MJJ_B	Random	F:33	B:226	3.57627
7MJJ_FG	7MJJ_B	Random	F:33	B:25	3.77442
7MJJ_FG	7MJJ_B	Random	F:33	B:346	3.70376
7MJJ_FG	7MJJ_B	Random	F:33	B:367	2.84653
7MJJ_FG	7MJJ_B	Random	F:33	B:529	4.49162
7MJJ_FG	7MJJ_B	Random	F:33	B:572	4.26495
7MJJ_FG	7MJJ_B	Random	F:33	B:726	2.95617
7MJJ_FG	7MJJ_B	Random	F:33	B:770	2.07274
7MJJ_FG	7MJJ_B	Random	F:33	B:774	3.78577
7MJJ_FG	7MJJ_B	Random	F:33	B:895	2.81503
7MJJ_FG	7MJJ_B	Random	F:33	B:987	3.24057
7MJJ_FG	7MJJ_B	Random	F:52	B:1034	3.18574
7MJJ_FG	7MJJ_B	Random	F:52	B:1045	3.9049
7MJJ_FG	7MJJ_B	Random	F:52	B:559	3.69765
7MJJ_FG	7MJJ_B	Random	F:53	B:28	3.18617
7MJJ_FG	7MJJ_B	Random	F:53	B:87	2.72048
7MJK_DE	7MJK_A	Random	D:33	A:102	2.12779
7MJK_DE	7MJK_A	Random	D:33	A:1056	4.27713
7MJK_DE	7MJK_A	Random	D:33	A:1091	4.2094
7MJK_DE	7MJK_A	Random	D:33	A:1110	2.76872
7MJK_DE	7MJK_A	Random	D:33	A:226	2.74735
7MJK_DE	7MJK_A	Random	D:33	A:306	2.64296
7MJK_DE	7MJK_A	Random	D:33	A:318	2.59281
7MJK_DE	7MJK_A	Random	D:33	A:704	3.9333
7MJK_DE	7MJK_A	Random	D:33	A:859	3.13283
7MJK_DE	7MJK_A	Random	D:33	A:959	2.92839
7MJK_DE	7MJK_A	Random	D:52	A:481	4.45682
7MJK_DE	7MJK_A	Random	D:53	A:186	2.75036
7MJK_DE	7MJK_A	Random	D:53	A:188	2.39885
7MJK_DE	7MJK_A	Random	D:53	A:577	1.98045
7MJK_DE	7MJK_A	Random	D:53	A:711	4.12443
7MJK_DE	7MJK_A	Random	D:99	A:1084	3.97689
7MJK_FG	7MJK_B	Random	F:100	B:386	4.03634
7MJK_FG	7MJK_B	Random	F:100	B:652	3.09272
7MJK_FG	7MJK_B	Random	F:33	B:1042	2.78757
7MJK_FG	7MJK_B	Random	F:33	B:1110	2.5314
7MJK_FG	7MJK_B	Random	F:33	B:123	1.81957
7MJK_FG	7MJK_B	Random	F:33	B:259	4.12584
7MJK_FG	7MJK_B	Random	F:33	B:291	1.82165
7MJK_FG	7MJK_B	Random	F:33	B:301	2.63752
7MJK_FG	7MJK_B	Random	F:33	B:32	2.35442
7MJK_FG	7MJK_B	Random	F:33	B:439	2.93987
7MJK_FG	7MJK_B	Random	F:33	B:463	2.69316
7MJK_FG	7MJK_B	Random	F:33	B:540	2.73784
7MJK_FG	7MJK_B	Random	F:33	B:606	3.40374
7MJK_FG	7MJK_B	Random	F:33	B:716	2.49827
7MJK_FG	7MJK_B	Random	F:33	B:752	2.56969
7MJK_FG	7MJK_B	Random	F:33	B:764	2.63523
7MJK_FG	7MJK_B	Random	F:33	B:810	4.1599
7MJK_FG	7MJK_B	Random	F:33	B:971	3.12478
7MJK_FG	7MJK_B	Random	F:33	B:983	3.81998
7MJK_FG	7MJK_B	Random	F:52	B:144	4.1277
7MJK_FG	7MJK_B	Random	F:52	B:157	2.41124
7MJK_FG	7MJK_B	Random	F:53	B:169	4.44857
7MJK_FG	7MJK_B	Random	F:53	B:302	3.38647
7MJK_FG	7MJK_B	Random	F:53	B:498	3.3746
7MJK_FG	7MJK_B	Random	F:53	B:756	2.64762
7MJK_FG	7MJK_B	Random	F:53	B:786	6.97724
7MJK_FG	7MJK_B	Random	F:53	B:812	4.13722
7MJK_HI	7MJK_C	Random	H:33	C:1069	2.57865
7MJK_HI	7MJK_C	Random	H:33	C:1073	3.66869
7MJK_HI	7MJK_C	Random	H:33	C:1115	4.02446
7MJK_HI	7MJK_C	Random	H:33	C:122	3.63603
7MJK_HI	7MJK_C	Random	H:33	C:213	3.17553
7MJK_HI	7MJK_C	Random	H:33	C:236	3.57998
7MJK_HI	7MJK_C	Random	H:33	C:303	3.43929
7MJK_HI	7MJK_C	Random	H:33	C:313	2.60469
7MJK_HI	7MJK_C	Random	H:33	C:322	2.73557
7MJK_HI	7MJK_C	Random	H:33	C:554	3.42405
7MJK_HI	7MJK_C	Random	H:33	C:59	3.31484
7MJK_HI	7MJK_C	Random	H:33	C:893	2.96305
7MJK_HI	7MJK_C	Random	H:52	C:1045	3.54951
7MJK_HI	7MJK_C	Random	H:53	C:24	3.38101
7MJK_HI	7MJK_C	Random	H:53	C:415	3.43206
7MJK_HI	7MJK_C	Random	H:53	C:967	2.75282
7N0H_X	7N0H_A	Random	X:101	A:170	2.22105
7N0H_X	7N0H_A	Random	X:31	A:108	2.26498
7N0H_X	7N0H_A	Random	X:31	A:527	3.12051
7N0H_Z	7N0H_C	Random	Z:52	C:323	2.80426
7N0H_Z	7N0H_C	Random	Z:52	C:917	1.96374
7N0H_Z	7N0H_C	Random	Z:52	C:983	2.72537
7NDC_FG	7NDC_A	Random	F:54	A:705	4.30102
7NDC_FG	7NDC_A	Random	F:54	A:971	4.395
7NDC_HL	7NDC_B	Random	H:31	B:658	5.25314
7NDC_HL	7NDC_B	Random	H:54	B:167	3.81301
7NDC_HL	7NDC_B	Random	H:54	B:643	3.78619
6ZXN_D	6ZXN_A	Spike-Ab	D:34	A:472	3.17393
6ZXN_D	6ZXN_A	Spike-Ab	D:34	A:484	3.01693
6ZXN_E	6ZXN_B	Spike-Ab	E:101	B:484	2.99858
6ZXN_E	6ZXN_B	Spike-Ab	E:34	B:484	2.9136
6ZXN_F	6ZXN_C	Spike-Ab	F:100	C:490	2.35022
7C2L_HL	7C2L_A	Spike-Ab	H:102	A:248	2.34646
7C2L_HL	7C2L_A	Spike-Ab	H:31	A:248	2.51476
7C2L_IM	7C2L_B	Spike-Ab	I:102	B:248	2.20105
7C2L_JN	7C2L_C	Spike-Ab	J:102	C:248	2.22429
7C2L_JN	7C2L_C	Spike-Ab	J:31	C:248	3.05282
7CWM_GJ	7CWM_B	Spike-Ab	G:101	B:484	1.96956
7CWM_IK	7CWM_C	Spike-Ab	I:99	C:484	1.61497
7CWN_HN	7CWN_C	Spike-Ab	N:93	C:377	2.05863
7CWS_ED	7CWS_Q	Spike-Ab	D:93	Q:377	1.80446
7CWS_GF	7CWS_R	Spike-Ab	G:59	R:377	2.85246
7CWS_IH	7CWS_O	Spike-Ab	H:93	O:377	2.88874
7CWS_LC	7CWS_Q	Spike-Ab	L:32	Q:144	2.46075
7CWS_LC	7CWS_Q	Spike-Ab	L:32	Q:145	2.69188
7CWS_NK	7CWS_O	Spike-Ab	N:32	O:144	2.80582
7CWS_NK	7CWS_O	Spike-Ab	N:32	O:145	3.07671
7CWS_PM	7CWS_R	Spike-Ab	P:32	R:248	2.144
7CWT_GF	7CWT_B	Spike-Ab	G:52	B:499	1.77927
7CWT_GF	7CWT_B	Spike-Ab	G:53	B:501	2.42464
7CWT_GF	7CWT_B	Spike-Ab	G:53	B:506	2.9698
7CWT_LH	7CWT_A	Spike-Ab	L:32	A:246	2.64477
7CWT_LH	7CWT_A	Spike-Ab	L:32	A:248	2.72023
7CWT_PM	7CWT_C	Spike-Ab	P:32	C:145	2.87691
7CWT_PM	7CWT_C	Spike-Ab	P:32	C:248	2.13683
7CWU_HL	7CWU_B	Spike-Ab	H:101	B:484	2.52343
7CWU_JF	7CWU_A	Spike-Ab	J:32	A:248	2.11469
7CWU_MR	7CWU_C	Spike-Ab	M:104	C:490	2.58376
7CWU_MR	7CWU_C	Spike-Ab	M:99	C:484	2.15408
7CWU_NG	7CWU_B	Spike-Ab	N:32	B:144	2.81068
7CWU_NG	7CWU_B	Spike-Ab	N:32	B:145	3.0664
7CWU_OS	7CWU_A	Spike-Ab	O:35	A:484	2.20143
7D4G_NG	7D4G_B	Spike-Ab	N:32	B:144	2.26482
7D4G_NG	7D4G_B	Spike-Ab	N:32	B:145	2.37995
7DD2_AB	7DD2_C	Spike-Ab	B:28	C:379	2.44476
7DK5_ab	7DK5_A	Spike-Ab	a:101	A:489	1.77281
7DK5_ab	7DK5_A	Spike-Ab	a:102	A:488	2.58081
7DK5_ab	7DK5_A	Spike-Ab	a:102	A:489	1.7083
7DK6_ab	7DK6_A	Spike-Ab	a:100	A:490	1.80845
7DK6_ab	7DK6_A	Spike-Ab	a:102	A:488	2.77118
7DK6_ab	7DK6_A	Spike-Ab	b:32	A:475	2.81121
7DK6_cd	7DK6_B	Spike-Ab	c:102	B:487	2.15487
7DK6_cd	7DK6_B	Spike-Ab	c:102	B:489	1.59647
7DK7_cd	7DK7_B	Spike-Ab	c:100	B:490	1.94899
7DK7_cd	7DK7_B	Spike-Ab	c:102	B:489	2.52728
7DK7_ef	7DK7_C	Spike-Ab	e:102	C:486	3.28096
7E7X_HL	7E7X_A	Spike-Ab	H:109	A:248	1.89848
7E7X_HL	7E7X_A	Spike-Ab	H:109	A:250	1.40365
7E7X_HL	7E7X_A	Spike-Ab	H:109	A:251	1.68738
7E7X_MN	7E7X_B	Spike-Ab	M:100	B:248	1.9228
7E7X_MN	7E7X_B	Spike-Ab	M:100	B:249	1.92571
7E8C_DE	7E8C_C	Spike-Ab	D:32	C:475	2.21496
7E8C_HL	7E8C_A	Spike-Ab	H:102	A:156	2.46901
7E8C_HL	7E8C_A	Spike-Ab	H:102	A:158	2.82979
7E8C_MJ	7E8C_A	Spike-Ab	M:103	A:484	2.4185
7E8C_NP	7E8C_B	Spike-Ab	N:53	B:421	1.98052
7E8C_NP	7E8C_B	Spike-Ab	N:97	B:487	2.01898
7E8C_OQ	7E8C_A	Spike-Ab	O:97	A:487	2.45817
7E8C_OQ	7E8C_A	Spike-Ab	O:99	A:489	1.87247
7E8C_SU	7E8C_C	Spike-Ab	S:106	C:144	2.74277
7E8C_TV	7E8C_B	Spike-Ab	T:102	B:158	2.85983
7E8C_TV	7E8C_B	Spike-Ab	T:106	B:156	2.14706
7E8F_HL	7E8F_A	Spike-Ab	H:100	A:158	1.67074
7K43_CD	7K43_B	Spike-Ab	C:102	B:485	2.13432
7K43_CD	7K43_B	Spike-Ab	C:29	B:449	2.35502
7K43_CD	7K43_B	Spike-Ab	C:30	B:449	2.58358
7K43_FG	7K43_E	Spike-Ab	F:102	E:487	2.60338
7K43_FG	7K43_E	Spike-Ab	F:30	E:449	2.45288
7K43_HL	7K43_A	Spike-Ab	H:102	A:485	1.88729
7KMK_HL	7KMK_A	Spike-Ab	H:38	A:486	2.06974
7KMK_IM	7KMK_B	Spike-Ab	I:110	B:486	1.81689
7KML_HL	7KML_A	Spike-Ab	H:38	A:486	2.10855
7KML_HL	7KML_A	Spike-Ab	L:114	A:486	1.78274
7KML_IM	7KML_B	Spike-Ab	I:110	B:486	1.51692
7KML_IM	7KML_B	Spike-Ab	M:114	B:486	1.72342
7KML_JN	7KML_C	Spike-Ab	J:110	C:486	1.22532
7KML_JN	7KML_C	Spike-Ab	J:38	C:486	2.31391
7KML_JN	7KML_C	Spike-Ab	N:114	C:486	1.47414
7KQB_HL	7KQB_A	Spike-Ab	H:33	A:482	2.49233
7KQB_HL	7KQB_A	Spike-Ab	H:33	A:483	1.91441
7KQB_HL	7KQB_A	Spike-Ab	H:33	A:484	2.82222
7KQB_KJ	7KQB_C	Spike-Ab	K:101	C:484	2.02035
7KQB_KJ	7KQB_C	Spike-Ab	K:33	C:484	2.06859
7KQE_HL	7KQE_A	Spike-Ab	H:100	A:369	1.67466
7KQE_HL	7KQE_A	Spike-Ab	H:100	A:377	1.52899
7KQE_IN	7KQE_B	Spike-Ab	I:100	B:369	1.78766
7KQE_IN	7KQE_B	Spike-Ab	I:100	B:377	1.4379
7KQE_JM	7KQE_C	Spike-Ab	J:100	C:377	1.51131
7KXJ_HL	7KXJ_A	Spike-Ab	H:38	A:486	2.48698
7KXJ_HL	7KXJ_A	Spike-Ab	H:40	A:486	2.15501
7KXJ_HL	7KXJ_A	Spike-Ab	H:56	A:486	2.2914
7KXJ_HL	7KXJ_A	Spike-Ab	L:114	A:486	1.85812
7KXJ_IM	7KXJ_B	Spike-Ab	I:38	B:486	1.93856
7KXK_HL	7KXK_A	Spike-Ab	H:109	A:485	1.90007
7KXK_HL	7KXK_A	Spike-Ab	H:109	A:488	1.9816
7KXK_IM	7KXK_B	Spike-Ab	I:109	B:489	1.93882
7KXK_JN	7KXK_C	Spike-Ab	J:109	C:489	2.08178
7L2C_CD	7L2C_B	Spike-Ab	C:31	B:248	1.45679
7L2C_HL	7L2C_A	Spike-Ab	H:27	A:248	1.9326
7L2C_HL	7L2C_A	Spike-Ab	H:96	A:248	1.61622
7L2D_HL	7L2D_A	Spike-Ab	H:1	A:248	2.64487
7L2E_GJ	7L2E_B	Spike-Ab	G:100	B:142	2.47826
7L2E_GJ	7L2E_B	Spike-Ab	G:100	B:143	1.78656
7L2E_GJ	7L2E_B	Spike-Ab	G:33	B:249	1.64751
7L2E_HL	7L2E_A	Spike-Ab	H:100	A:142	1.64851
7L2E_IK	7L2E_C	Spike-Ab	I:100	C:142	1.84496
7L2E_IK	7L2E_C	Spike-Ab	I:100	C:143	1.63518
7L2E_IK	7L2E_C	Spike-Ab	I:33	C:249	1.76901
7L2F_GJ	7L2F_C	Spike-Ab	G:100	C:248	1.55935
7L2F_HL	7L2F_A	Spike-Ab	H:100	A:248	1.38333
7L2F_IK	7L2F_B	Spike-Ab	I:100	B:144	1.91544
7L2F_IK	7L2F_B	Spike-Ab	I:100	B:248	1.58039
7LQV_HL	7LQV_A	Spike-Ab	H:100	A:147	2.56369
7LQV_HL	7LQV_A	Spike-Ab	H:100	A:152	2.27907
7LQV_WX	7LQV_B	Spike-Ab	W:100	B:144	2.36349
7LQV_WX	7LQV_B	Spike-Ab	W:100	B:146	3.73579
7LQV_YZ	7LQV_C	Spike-Ab	Y:100	C:144	2.35424
7LRT_DE	7LRT_C	Spike-Ab	D:100	C:486	2.26183
7LRT_FG	7LRT_B	Spike-Ab	F:33	B:489	3.60246
7LRT_HL	7LRT_A	Spike-Ab	H:100	A:486	2.05439
7LRT_HL	7LRT_A	Spike-Ab	L:32	A:486	2.59402
7LS9_DF	7LS9_B	Spike-Ab	D:100	B:449	2.16504
7LS9_DF	7LS9_B	Spike-Ab	D:98	B:449	2.26241
7LS9_DF	7LS9_B	Spike-Ab	D:99	B:449	2.41691
7LS9_EG	7LS9_C	Spike-Ab	E:100	C:449	1.74336
7LS9_EG	7LS9_C	Spike-Ab	E:98	C:449	2.65656
7LS9_EG	7LS9_C	Spike-Ab	E:99	C:449	2.17215
7LS9_HL	7LS9_A	Spike-Ab	H:100	A:449	1.65358
7LS9_HL	7LS9_A	Spike-Ab	H:100	A:452	1.74976
7LXW_HL	7LXW_A	Spike-Ab	H:106	A:142	1.6274
7LXW_HL	7LXW_A	Spike-Ab	H:106	A:143	1.86784
7LXW_HL	7LXW_A	Spike-Ab	H:106	A:244	1.40547
7LXW_HL	7LXW_A	Spike-Ab	H:106	A:249	1.72858
7LXX_HL	7LXX_A	Spike-Ab	H:105	A:257	1.98665
7LXZ_ED	7LXZ_A	Spike-Ab	E:30	A:449	2.51859
7LXZ_ED	7LXZ_A	Spike-Ab	E:30	A:494	2.82568
7LXZ_FC	7LXZ_B	Spike-Ab	F:30	B:449	2.70283
7LXZ_ML	7LXZ_K	Spike-Ab	M:102	K:485	2.28388
7LXZ_ML	7LXZ_K	Spike-Ab	M:30	K:493	2.34468
7LY0_HL	7LY0_A	Spike-Ab	H:50	A:251	1.56136
7LY0_HL	7LY0_A	Spike-Ab	H:52	A:251	2.08842
7LY3_DC	7LY3_A	Spike-Ab	D:52	A:251	1.51594
7LY3_FE	7LY3_B	Spike-Ab	F:33	B:251	2.06387
7LY3_FE	7LY3_B	Spike-Ab	F:52	B:251	1.93606
7LY3_FE	7LY3_B	Spike-Ab	F:53	B:251	2.04536
7M6E_DC	7M6E_E	Spike-Ab	D:97	E:441	2.75759
7M6E_DC	7M6E_E	Spike-Ab	D:99	E:441	1.80276
7M8J_HL	7M8J_A	Spike-Ab	H:114	A:248	1.54702
7MJH_D	7MJH_A	Spike-Ab	D:119	A:489	2.34393
7MJH_D	7MJH_A	Spike-Ab	D:71	A:488	1.98382
7MJH_D	7MJH_A	Spike-Ab	D:71	A:489	1.73877
7MJH_E	7MJH_B	Spike-Ab	E:71	B:488	1.66542
7MJH_E	7MJH_B	Spike-Ab	E:71	B:489	1.86878
7MJH_F	7MJH_C	Spike-Ab	F:71	C:485	2.01647
7MJH_F	7MJH_C	Spike-Ab	F:71	C:488	1.82498
7MJJ_DE	7MJJ_A	Spike-Ab	D:100	A:455	2.10633
7MJJ_DE	7MJJ_A	Spike-Ab	D:33	A:417	1.9105
7MJJ_DE	7MJJ_A	Spike-Ab	D:33	A:421	2.02293
7MJJ_DE	7MJJ_A	Spike-Ab	D:33	A:455	1.61367
7MJJ_DE	7MJJ_A	Spike-Ab	D:52	A:417	2.25681
7MJJ_DE	7MJJ_A	Spike-Ab	D:52	A:421	2.03682
7MJJ_DE	7MJJ_A	Spike-Ab	D:53	A:421	1.83806
7MJJ_FG	7MJJ_B	Spike-Ab	F:33	B:417	2.19896
7MJJ_FG	7MJJ_B	Spike-Ab	F:33	B:421	1.71866
7MJJ_FG	7MJJ_B	Spike-Ab	F:33	B:455	1.51953
7MJJ_FG	7MJJ_B	Spike-Ab	F:33	B:456	1.66018
7MJJ_FG	7MJJ_B	Spike-Ab	F:52	B:421	1.98442
7MJJ_FG	7MJJ_B	Spike-Ab	F:53	B:421	1.71201
7MJJ_FG	7MJJ_B	Spike-Ab	F:53	B:457	1.75046
7MJK_DE	7MJK_A	Spike-Ab	D:33	A:417	2.23185
7MJK_DE	7MJK_A	Spike-Ab	D:33	A:421	2.16474
7MJK_DE	7MJK_A	Spike-Ab	D:33	A:455	1.62114
7MJK_DE	7MJK_A	Spike-Ab	D:33	A:456	1.6488
7MJK_DE	7MJK_A	Spike-Ab	D:52	A:417	2.37745
7MJK_DE	7MJK_A	Spike-Ab	D:53	A:421	1.50399
7MJK_DE	7MJK_A	Spike-Ab	D:53	A:455	1.48282
7MJK_DE	7MJK_A	Spike-Ab	D:53	A:456	1.70946
7MJK_DE	7MJK_A	Spike-Ab	D:99	A:455	2.16282
7MJK_FG	7MJK_B	Spike-Ab	F:100	B:455	2.1597
7MJK_FG	7MJK_B	Spike-Ab	F:33	B:417	2.04481
7MJK_FG	7MJK_B	Spike-Ab	F:33	B:421	2.17859
7MJK_FG	7MJK_B	Spike-Ab	F:33	B:455	1.48069
7MJK_FG	7MJK_B	Spike-Ab	F:33	B:456	1.13993
7MJK_FG	7MJK_B	Spike-Ab	F:52	B:421	1.6743
7MJK_FG	7MJK_B	Spike-Ab	F:53	B:421	1.46669
7MJK_FG	7MJK_B	Spike-Ab	F:53	B:455	1.28755
7MJK_FG	7MJK_B	Spike-Ab	F:53	B:457	1.67345
7MJK_HI	7MJK_C	Spike-Ab	H:33	C:417	1.81548
7MJK_HI	7MJK_C	Spike-Ab	H:33	C:421	2.00612
7MJK_HI	7MJK_C	Spike-Ab	H:33	C:455	1.55822
7MJK_HI	7MJK_C	Spike-Ab	H:33	C:456	1.32074
7MJK_HI	7MJK_C	Spike-Ab	H:52	C:421	1.93453
7MJK_HI	7MJK_C	Spike-Ab	H:53	C:456	1.45868
7MJK_HI	7MJK_C	Spike-Ab	H:53	C:457	2.19296
7N0H_X	7N0H_A	Spike-Ab	X:101	A:453	1.9198
7N0H_X	7N0H_A	Spike-Ab	X:31	A:493	1.85966
7N0H_X	7N0H_A	Spike-Ab	X:31	A:494	2.01297
7N0H_Z	7N0H_C	Spike-Ab	Z:52	C:484	1.91835
7N0H_Z	7N0H_C	Spike-Ab	Z:52	C:490	2.03897
7NDC_FG	7NDC_A	Spike-Ab	F:54	A:146	3.63652
7NDC_HL	7NDC_B	Spike-Ab	H:31	B:157	3.99687
7NDC_HL	7NDC_B	Spike-Ab	H:54	B:146	4.06566
1V7M_HL	1V7M_V	hTPO-TN1	H:33	V:110	1.64657
1V7M_HL	1V7M_V	hTPO-TN1	H:33	V:111	1.92669
1V7M_IM	1V7M_X	hTPO-TN1	I:102	X:111	1.55496
1V7M_IM	1V7M_X	hTPO-TN1	I:33	X:111	1.9
1V7N_HL	1V7N_V	hTPO-TN1	H:33	V:111	1.82507
1V7N_IM	1V7N_X	hTPO-TN1	I:102	X:111	1.77657
1V7N_IM	1V7N_X	hTPO-TN1	I:33	X:111	1.4372
1V7N_JN	1V7N_Y	hTPO-TN1	J:102	Y:111	2.7032
1V7N_JN	1V7N_Y	hTPO-TN1	J:33	Y:111	1.55558
1V7N_KO	1V7N_Z	hTPO-TN1	K:33	Z:111	1.64912
1V7M_HL	7LQV_A	Spike-TN1	H:33	A:23	0.862092
1V7M_HL	7LQV_C	Spike-TN1	H:33	C:23	1.0512
1V7M_HL	7DK7_A	Spike-TN1	H:33	A:23	1.31513
1V7M_HL	7LQV_B	Spike-TN1	H:33	B:23	1.42031
1V7M_HL	7L2F_C	Spike-TN1	H:33	C:23	1.56744
1V7M_HL	6ZXN_C	Spike-TN1	H:33	C:23	1.65396
1V7M_HL	6ZXN_A	Spike-TN1	H:33	A:23	1.66227
1V7M_HL	7LRT_A	Spike-TN1	H:33	A:23	1.81792
1V7M_HL	7KXJ_C	Spike-TN1	H:33	C:23	1.84304
1V7M_HL	7DK7_B	Spike-TN1	H:33	B:23	1.89377
1V7M_HL	7KMK_B	Spike-TN1	H:33	B:23	1.89743
1V7M_HL	7KXK_C	Spike-TN1	H:33	C:23	1.92154
1V7M_HL	7DD2_C	Spike-TN1	H:33	C:23	1.95401
1V7M_HL	7L2F_A	Spike-TN1	H:33	A:23	1.95416
1V7M_HL	7L2F_B	Spike-TN1	H:33	B:23	1.97299
1V7M_HL	7KQB_C	Spike-TN1	H:33	C:23	1.98996
1V7M_HL	7KXJ_B	Spike-TN1	H:33	B:23	2.01723
1V7M_HL	7LRT_B	Spike-TN1	H:33	B:23	2.01863
1V7M_HL	7L2C_B	Spike-TN1	H:33	B:23	2.02624
1V7M_HL	7K43_E	Spike-TN1	H:33	E:23	2.02693
1V7M_HL	7LS9_B	Spike-TN1	H:33	B:23	2.04522
1V7M_HL	7MJH_B	Spike-TN1	H:33	B:23	2.11353
1V7M_HL	7LXX_A	Spike-TN1	H:33	A:23	2.1658
1V7M_HL	7LXZ_A	Spike-TN1	H:33	A:23	2.19392
1V7M_HL	7C2L_A	Spike-TN1	H:33	A:23	2.20673
1V7M_HL	7N0H_C	Spike-TN1	H:33	C:23	2.20853
1V7M_HL	7LXZ_B	Spike-TN1	H:33	B:23	2.232
1V7M_HL	7N0H_A	Spike-TN1	H:33	A:23	2.23433
1V7M_HL	7KML_C	Spike-TN1	H:33	C:23	2.23459
1V7M_HL	7M6E_B	Spike-TN1	H:33	B:23	2.25456
1V7M_HL	7K43_A	Spike-TN1	H:33	A:23	2.25734
1V7M_HL	7KQE_C	Spike-TN1	H:33	C:23	2.26263
1V7M_HL	7LS9_C	Spike-TN1	H:33	C:23	2.26699
1V7M_HL	7KXK_B	Spike-TN1	H:33	B:23	2.2761
1V7M_HL	7KML_B	Spike-TN1	H:33	B:23	2.27697
1V7M_HL	7CWS_Q	Spike-TN1	H:33	Q:23	2.27955
1V7M_HL	7MJH_A	Spike-TN1	H:33	A:23	2.29554
1V7M_HL	6ZXN_B	Spike-TN1	H:33	B:23	2.30701
1V7M_HL	7KQB_A	Spike-TN1	H:33	A:23	2.31454
1V7M_HL	7DK6_A	Spike-TN1	H:33	A:23	2.33324
1V7M_HL	7CWN_C	Spike-TN1	H:33	C:23	2.336
1V7M_HL	7LXZ_K	Spike-TN1	H:33	K:23	2.34911
1V7M_HL	7K43_B	Spike-TN1	H:33	B:23	2.37311
1V7M_HL	7MJK_B	Spike-TN1	H:33	B:23	2.37916
1V7M_HL	7LS9_A	Spike-TN1	H:33	A:23	2.38582
1V7M_HL	7KML_A	Spike-TN1	H:33	A:23	2.39029
1V7M_HL	7KMK_A	Spike-TN1	H:33	A:23	2.39287
1V7M_HL	7MJJ_A	Spike-TN1	H:33	A:23	2.40081
1V7M_HL	7M8J_A	Spike-TN1	H:33	A:23	2.40124
1V7M_HL	7CWN_C	Spike-TN1	H:33	C:23	2.41069
1V7M_HL	7NDC_A	Spike-TN1	H:33	A:23	2.42113
1V7M_HL	7CWN_B	Spike-TN1	H:33	B:23	2.45593
1V7M_HL	7D4G_B	Spike-TN1	H:33	B:23	2.4663
1V7M_HL	7CWN_B	Spike-TN1	H:33	B:23	2.47226
1V7M_HL	7KXJ_A	Spike-TN1	H:33	A:23	2.48768
1V7M_HL	7CWN_A	Spike-TN1	H:33	A:23	2.518
1V7M_HL	7MJH_C	Spike-TN1	H:33	C:23	2.51985
1V7M_HL	7CWM_A	Spike-TN1	H:33	A:23	2.54104
1V7M_HL	7CWL_C	Spike-TN1	H:33	C:23	2.54605
1V7M_HL	7CWT_A	Spike-TN1	H:33	A:23	2.55996
1V7M_HL	7DK7_C	Spike-TN1	H:33	C:23	2.57072
1V7M_HL	7L2E_A	Spike-TN1	H:33	A:23	2.58936
1V7M_HL	7KXK_A	Spike-TN1	H:33	A:23	2.59707
1V7M_HL	7CWT_C	Spike-TN1	H:33	C:23	2.60827
1V7M_HL	7MJK_A	Spike-TN1	H:33	A:23	2.61194
1V7M_HL	7MJK_C	Spike-TN1	H:33	C:23	2.61419
1V7M_HL	7CWS_O	Spike-TN1	H:33	O:23	2.63043
1V7M_HL	7M6E_E	Spike-TN1	H:33	E:23	2.63321
1V7M_HL	7CWS_Q	Spike-TN1	H:33	Q:23	2.64242
1V7M_HL	7NDC_B	Spike-TN1	H:33	B:23	2.64936
1V7M_HL	7C2L_C	Spike-TN1	H:33	C:23	2.68987
1V7M_HL	7CWT_A	Spike-TN1	H:33	A:23	2.69172
1V7M_HL	7NDC_C	Spike-TN1	H:33	C:23	2.7359
1V7M_HL	7DK5_A	Spike-TN1	H:33	A:23	2.76508
1V7M_HL	7CWS_R	Spike-TN1	H:33	R:23	2.76853
1V7M_HL	7CWN_A	Spike-TN1	H:33	A:23	2.76981
1V7M_HL	7CWS_R	Spike-TN1	H:33	R:23	2.7707
1V7M_HL	7CWL_B	Spike-TN1	H:33	B:23	2.78329
1V7M_HL	7MJJ_B	Spike-TN1	H:33	B:23	2.79161
1V7M_HL	7CWL_A	Spike-TN1	H:33	A:23	2.8396
1V7M_HL	7CWS_O	Spike-TN1	H:33	O:23	2.84092
1V7M_HL	7LRT_C	Spike-TN1	H:33	C:23	2.87629
1V7M_HL	7E8F_A	Spike-TN1	H:33	A:23	2.89679
1V7M_HL	7CWM_B	Spike-TN1	H:33	B:23	2.93626
1V7M_HL	7KQE_A	Spike-TN1	H:33	A:23	2.94385
1V7M_HL	7LY3_A	Spike-TN1	H:33	A:23	2.96577
1V7M_HL	7L2D_A	Spike-TN1	H:33	A:23	2.98109
1V7M_HL	7M6E_A	Spike-TN1	H:33	A:23	3.00436
1V7M_HL	7L2E_B	Spike-TN1	H:33	B:23	3.01499
1V7M_HL	7L2E_C	Spike-TN1	H:33	C:23	3.02299
1V7M_HL	7CWM_C	Spike-TN1	H:33	C:23	3.04572
1V7M_HL	7DK6_B	Spike-TN1	H:33	B:23	3.21128
1V7M_HL	7LY3_B	Spike-TN1	H:33	B:23	3.21584
1V7M_HL	7L2C_A	Spike-TN1	H:33	A:23	3.26541
1V7M_HL	7C2L_B	Spike-TN1	H:33	B:23	3.51526
1V7M_HL	7KQE_B	Spike-TN1	H:33	B:23	3.57923
